# Metabolic signatures of cone-dominant and cone-degenerating retinas

**DOI:** 10.64898/2026.08.11.744269

**Authors:** David S. Hansman, Tuan Ngo, Jeff Hao, Isabella Mascari, Mark Eminhizer, Hongwei Ma, Saira Rizwan, Audrey Anderson, Artjola Puja, Jinyu Lu, Qingyan Wang, Ying Zhang, Yinxiao Xiang, Cloe Ratliff, Diana Alabdallat, Xi-Qin Ding, Jianhai Du

## Abstract

Cone photoreceptors are essential for daylight vision, and their degeneration has more profound visual consequences than rod loss in retinal degenerative diseases. Metabolic dysfunction is closely associated with cone degeneration, however the relatively small population of cones in mice and humans have limited our understanding of cone-specific metabolism.

Here, we leveraged cone-dominant and cone-degeneration mouse models including *Nrl^-/-^*, *Cnga3^-/-^*, and high-dose Triiodothyronine (T3) treatment to investigate cone-specific metabolism and their metabolic impacts on the retinal pigment epithelium (RPE). Across models, cone-dominant retinas consistently showed lower pyruvate abundance alongside increases in glutathione, purines, pentose phosphate pathway intermediates, and one-carbon metabolites. Increases in several key amino acids were also associated with higher cone abundance, such as proline, arginine, alanine, valine, leucine, and hypotaurine. Strikingly, aminoadipate, an intermediate in lysine catabolism, was the most robustly changed metabolite in the retina, showing highly consistent increases across models.

Relative cone increases were also associated with metabolic changes in the RPE/choroid. Like the retina, RPE/choroids showed consistent increases in aminoadipate, proline, and hypotaurine, as well as xanthosine and betaine, alongside decreases in uracil. Moreover, proteomic analysis of *Nrl^-/-^* mice showed decreases in many key metabolite transporters in the RPE/choroid, including carriers for glucose, lactate, aspartate, glutamate, serine, lysine, taurine, and proline. Collectively, these findings further our understanding of cone-specific metabolism and highlight potential cone-specific metabolic vulnerabilities in retinal degeneration.
