## Supplementary material for "Metabolic signatures of cone-dominant and cone-degenerating retinas": Table S1

### Sheet: Sheet1
Metabolite	HMDB ID	CAS ID	Q1	Q3	Polarity	Collision Energy (Volts)	Retention Time
2-Phosphoglyceric acid	HMDB0000362	2553-59-5	184.8	78.8	-	-40	4.68
3-Hydroxyisobutyric acid	HMDB0000023	26543-05-5	103	55	-	-35.09	1.45
3-Methylglutaric acid	HMDB0000752	626-51-7	144.9	101	-	-18	3.08
3-Phosphoglyceric acid	HMDB0000807	820-11-1	184.8	96.8	-	-20	4.78
6-phosphogluconate	HMDB0001316	921-62-0	275	79	-	-40	5.03
Aconitate	HMDB0247961	499-12-7	173	85	-	-18	3.81
Adenosine diphosphate ribose	HMDB0001178	20762-30-5	558.3	78.8	-	-83	4.17
Adipic Acid	HMDB0000448	124-04-9	145	83	-	-17	3.14
ADP	HMDB01341	58-64-0	426	79.1	-	-84	4.62
a-ketoglutarate	HMDB0000208	328-50-7	145	101	-	-11	3.3
Aminoadipic acid	HMDB0000510	542-32-5	160.1	116.1	-	-20	3.39
AMP	HMDB0000045	61-19-8	346	134	-	-40	4.39
Ascorbic acid	HMDB0000044	50-81-7	175	87	-	-30	2.51
Aspartic acid	HMDB00191	56-84-8	134.1	74	-	20	3.8
ATP	HMDB00538	987-65-5	505.9	158.8	-	-50	5.05
cAMP	HMDB0000058	60-92-4	328	134	-	-32	2.21
cGMP	HMDB01314	7665-99-8	344	150	-	-30	2.74
Citraconic Acid	HMDB0000634	498-23-7	129	85	-	-12	3.71
Citrate	HMDB0000094	126-44-3	191.8	87.8	-	-24	4.8
Creatine	HMDB0000064	57-00-1	132.1	90	-	17	2.73
Creatinine	HMDB0000562	60-27-5	112	41	-	-36	0.87
CTP	HMDB0000082	65-47-4	482	79	-	-35	5.6
Cyclic ADP-ribose	HMDB0249529	119340-53-3	540	78.9	-	-90	4.24
dAMP	HMDB0000905	653-63-4	332	136	-	-20	4.44
dCMP	HMDB0001202	1032-65-1	306	79	-	-20	4.6
Dihydroxyacetone phosphate	HMDB0001473	57-04-5	168.8	96.8	-	-15	4.32
D-Ribulose 5-phosphate	HMDB0000618	551-85-9	229	79	-	-45	4.35
FMN	HMDB0001520	146-17-8	455.1	96.9	-	-30	4.31
Fructose	HMDB0000660	57-48-7	179	88.999	-	-15	1.54
Fructose 1,6-bisphosphate	HMDB0001058	34693-15-7	338.9	78.9	-	-55	6
Fumarate	HMDB0000134	142-42-7	114.9	70.9	-	-10	3.5
GDP	HMDB0001201	146-91-8	442	79	-	-61	5.23
Glucose	HMDB0000122	492-62-6	179	89	-	-15	2.12
Glucose 1-phosphate	HMDB0001586	59-56-3	258.8	241	-	-19	5.03
Glucose 6-phosphate	HMDB0001401	56-73-5	258.8	96.9	-	-22	5.03
Glutaric Acid	HMDB0000661	110-94-1	131	87	-	-16	3.54
Glyceraldehyde-3-phosphate	HMDB0001112	142-10-9	168.8	78.8	-	-10	4.8
Glycerol 3-phosphate	HMDB0000126	57-03-4	170.9	78.8	-	-17	4.52
GMP	HMDB0001397	85-32-5	364	152	-	30	4.72
GTP	HMDB0001273	86-01-1	521.9	159	-	-57	5.58
Heptadecanoic acid	HMDB0002259	506-12-7	269.101	135.1	-	-35	1.1
Hypotaurine	HMDB0000965	300-84-5	108.1	64	-	-17	2.62
IMP	HMDB0000175	131-99-7	347	79	-	-86	4.31
Inosine	HMDB0000195	58-63-9	267	135	-	-30	1.23
IPP	HMDB0001347	18687-43-9	245.1	79	-	-55	2.93
Isocitrate	HMDB0000193	320-77-4	190.9	73	-	-29	4.8
Kynurenine	HMDB0000684	343-65-7	207.1	144	-	-33	1.77
Lactate	HMDB0000190	50-21-5	89	43	-	-30	1.48
Malate	HMDB0000156	6915-15-7	133	115	-	-14	3.86
Methylmalonate	HMDB00202	516-05-2	117	72.9	-	-12	1.4
myo-Inositol	HMDB0000211	87-89-8	179	87	-	-24	3.12
N-Acetylaspartylglutamic acid	HMDB0001067	3106-85-2	302.9	285	-	-14	4.49
Ophthalmic Acid	HMDB0005765	495-27-2	288.1	115.1	-	-37.92	3.85
Orotic Acid	HMDB00226	65-86-1	155	111	-	-13	1.46
Oxalic acid	HMDB0002329	144-62-7	89	61	-	-10	4.01
Oxaloacetate	HMDB0000223	328-42-7	131.001	87	-	-11	3.54
Pantethine	HMDB0003828	16816-67-4	553.1	277.1	-	-32.1	0.76
Phosphocreatine	HMDB0001511	19333-65-4	210	79	-	-49	4.62
Phosphoenolpyruvic acid	HMDB0000263	138-08-9	166.8	78.8	-	-45	4.6
Phosphoserine	HMDB0000272	407-41-0	184	79	-	-55	4.9
Pyridoxal 5'-phosphate	HMDB0001491	54-47-7	246	79.1	-	-61	5
Pyruvate	HMDB00243	57-60-3	86.9	32	-	-11.8	0.77
Quinic acid	HMDB0003072	77-95-2	191.1	85	-	-33	2.7
Quinolinic acid	HMDB00232	89-00-9	165.9	121.9	-	-13	3.5
Selenomethionine	HMDB0003966	1464-42-2	194.6	97	-	-26.11	4.02
Succinate	HMDB0000254	110-15-6	117	73.001	-	-16	3.27
Taurine	HMDB0000251	107-35-7	126	108	-	15	2.12
Thymidine	HMDB0000273	50-89-5	241.1	125.1	-	-15	0.49
UDP NAC Glucosamine	HMDB0000290	528-04-1	608	138	-	10	4.23
UDP-Glucosamine	HMDB0304526	17479-04-8	606	384.8	-	35	4.2
UDP-Glucose	HMDB0000286	133-89-1	565	323.1	-	-30	4.21
UMP	HMDB0000257	58-97-9	323.1	79	-	15	4.63
Uracil	HMDB00300	66-22-8	111	42	-	-37	0.54
Urate	HMDB0000289	69-93-2	167	124	-	-19	2.73
Uridine	HMDB0000296	58-96-8	245	113	-	51	0.79
Uridine diphosphate glucose	HMDB0000290	133-89-1	565	138	-	62	4.21
UTP	HMDB0000277	63-39-8	483	79	-	10	5.31
Xanthine	HMDB00292	69-89-6	151	108	-	-23	1.22
Xanthosine	HMDB0000299	146-80-5	283.1	151	-	-28	1.72
Xanthurenic acid	HMDB0000881	59-00-7	203.9	159.9	-	-32	1.22
XMP	HMDB0001554	523-98-8	363	79	-	-45	4.82
Xylulose 5-phosphate	HMDB0000868	4212-65-1	228.8	78.9	-	-70	4.44
1-Methyladenosine	HMDB0011599	15763-06-1	282.1	150.1	(+)	35	1.94
1-Methyl-histidine	HMDB0000001	332-80-9	170	124	(+)	20	2.64
2-Methylbutyroylcarnitine	HMDB0000378	31023-25-3	246.2	85.1	(+)	43	1.41
3-Aminoisobutanoic acid	HMDB0003911	144-90-1	104.1	58	(+)	38	1.59
4-Hydroxyproline	HMDB0000725	51-35-4	132.1	86	(+)	17	2.73
5,6-Dihydrouracil	HMDB0000076	504-07-4	114.9	55	(+)	28.45	0.36
5'-Methylthioadenosine	HMDB0001173	2457-80-9	298	135.7	(+)	55.12	0.38
Acetylalanine	HMDB0000766	97-69-8	132.0655	90.0529	(+)	15	0.3
AcetylCarnitine	HMDB0000201	14992-62-2	204.1	85	(+)	30	2.2
Acetylcholine	HMDB00895	51-84-3	146.2	87.1	(+)	27	0.8
Acetyl-CoA	HMDB0001206	72-89-9	810.1	303.1	(+)	46	4.23
Acetylglutamic acid	HMDB0001138	1188-37-0	190.1	84.1	(+)	20	3.64
Acetylmethionine	HMDB0011745	65-82-7	192.1	61	(+)	43	0.64
Acetylphenylalanine	HMDB00512	2901-75-9	208.1	120	(+)	18	0.5
Adenine	HMDB0000034	73-24-5	134	107.1	(+)	-25	0.82
Adenosine	HMDB0000050	58-61-7	268.1	136	(+)	38	0.83
AICAR	HMDB0001517	3031-94-5	259.1	110	(+)	34	1.06
Alanine	HMDB0000161	56-41-7	90	44.001	(+)	20	2.64
Alanylglutamine	HMDB0028685	39537-23-0	218.1	44.0498	(+)	15	0.77
Allantoin	HMDB0000462	97-59-6	159	61	(+)	40	1.1
Arginine	HMDB0000517	74-79-3	175.102	70.1	(+)	33	4.69
Arginosuccinate	HMDB0000052	2387-71-5	291.1	69.9	(+)	65	4.6
Asparagine	HMDB0000168	70-47-3	133.1	74	(+)	21	3.17
Betaine	HMDB0000043	590-46-5	118.1	58	(+)	56	1.73
Butyrylcarnitine	HMDB0002013	25576-40-3	232.2	85.1	(+)	30	1.58
Carnitine	HMDB0000062	541-15-1	163.1	85	(+)	15	2.73
Carnosine	HMDB0000033	305-84-0	227.1	110.1	(+)	32	3.79
Choline	HMDB00097	62-49-7	104.102	60.1	(+)	37	1.5
Citrulline	HMDB0000904	372-75-8	174.1	131.1	(+)	-20	3.33
Cystathionine	HMDB0000099	56-88-2	221.1	79.1	(+)	-30	0.62
Cysteine	HMDB0000574	52-90-4	119.9	32.9	(+)	-30	2.36
Cystine	HMDB0000192	56-89-3	239	74	(+)	-25	3.85
Cytidine	HMDB0000089	65-46-3	244	112.1	(+)	30	1.41
Cytosine	HMDB0000630	71-30-7	112	52	(+)	41	1.1
D-2-hydroxyglutarate	HMDB0000606	103404-90-6	149.101	77	(+)	43	1.58
FAD	HMDB0001248	146-14-5	784.1	437.1	(+)	-42	3.93
Gamma-Aminobutyric acid	HMDB00112	57316	104.1	87	(+)	13	2.92
Glucosamine	HMDB0001514	3416-24-8	180.1	162.1	(+)	12	2.49
Glutamate	HMDB60475	56-86-0	148.1	84.1	(+)	20	3.69
Glutamax(Sodium Cocoyl Glutamate surfactant blend)	—	68187-32-6	218.1	84	(+)	40	3.1
Glutamine	HMDB0000641	56-85-9	147.1	84.1	(+)	23	3.09
Glutathione	HMDB0000125	70-18-8	306	143.1	(+)	-26	3.77
Glycine	HMDB00123	56-40-6	76	30.2	(+)	16	2.9
Guanine	HMDB0000132	73-40-5	152	134.9	(+)	27	1.34
Guanosine	HMDB0000133	118-00-3	281.9	149.9	(+)	-28	1.7
Hexanoylcarnitine	HMDB0000756	22671-29-0	260.2	85.1	(+)	25	1.18
Histamine	HMDB0000870	51-45-6	112.001	95	(+)	18	2.38
Histidine	HMDB0000177	71-00-1	156.1	110	(+)	22	3.08
Homoserine	HMDB0000719	1927-25-9	120.1	74	(+)	16	2.77
Hypoxanthine	HMDB0000157	68-94-0	135.001	65	(+)	-37	0.88
Isobutyrylcarnitine	HMDB0000736	25518-49-4	232.1	85.1	(+)	30	1.58
Leucine	HMDB00687	61-90-5	132.1	86.001	(+)	16	1.7
Lysine	HMDB0000182	56-87-1	147.1	84	(+)	22	4.84
Malonyl-CoA	HMDB0001175	524-14-1	854.1	347.1	(+)	45	4.4
Methionine	HMDB0000696	63-68-3	150.1	61	(+)	43	1.91
N1-Methyl-4-pyridone-3-carboxamide	HMDB0004194	769-49-3	153	135.9	(+)	20	0.5
N1-Methylnicotinamide	HMDB0000699	3106-60-3	137	78	(+)	37	1.84
N-Acetyl-L-aspartic acid	HMDB0000812	997-55-7	176.1	74	(+)	15	3.7
NAD	HMDB0000902	53-84-9	664	136	(+)	48	4.17
NADH	HMDB0001487	58-68-4	664.1	78.9	(+)	-120	3.85
NADP	HMDB0000217	53-59-8	742	619.8	(+)	-22	5.31
NADPH	HMDB0000221	2646-71-1	744	408.001	(+)	-48	4.93
N-alpha-Acetyl-L-lysine	HMDB0000446	1946-82-3	187.1	145.1	(+)	-19	3.23
Nε,Nε-Dimethyl-L-lysine monohydrochloride	HMDB0341183	79416-87-8	175.1	83.9	(+)	27	5.05
Nε-Methyl-L-lysine	HMDB0002038	7622-29-9	161.1	84	(+)	23	4.6
NG-Methyl-L-Arginine	HMDB0029416	53308-83-1	189.1	70	(+)	33	4.33
Nicotinamide	HMDB0001406	98-92-0	122.9	79.9	(+)	26	0.44
Nicotinamide N-oxide	HMDB02730	1986-81-8	139	106	(+)	29	0.66
Nicotinamide Riboside	HMDB00855	102731	255.101	123.001	(+)	18	2.5
Nicotinamide-D4	—	347841-88-7	126.9	84	(+)	31	0.45
Nicotinic Acid	HMDB0001488	59-67-6	121.8	77.8	(+)	25	1.35
Nicotinic acid adenine dinucleotide	HMDB0001179	6450-77-7	662.9	135.9	(+)	-25	4.6
Nicotinic acid mononucleotide	HMDB0001132	321-02-8	336	124	(+)	19	4.91
Nudifloramide	HMDB0004193	701-44-0	152.9	78	(+)	41.35	0.43
Octanoylcarnitine	HMDB0000791	3671-77-0	288.3	85.1	(+)	25	0.7
Oleoyl-L-carnitine	HMDB0002053	38677-66-6	426.4	85.1	(+)	30	0.47
Ornithine	HMDB0000214	70-26-8	133	70	(+)	23	4.78
Oxidized Glutathione	HMDB0003337	13081-14-6	611.1	306.1	(+)	-35	5.32
P5C precursor	HMDB0001301	64199-88-8	288.9	67.9	(+)	49.04	0.36
Palmitoylcarnitine	HMDB0240774	1985-18-8	400.4	85.1	(+)	40	0.4
Palmitoyl-CoA	HMDB0001338	188174-64-3	1006.3	499.5	(+)	53	3.22
Pantothenic acid	HMDB0000210	137-08-6	218.1	88.1	(+)	-21	1.82
Phenylalanine	HMDB0000159	63-91-2	166.1	120	(+)	18	1.58
Pipecolic acid	HMDB0000070	535-75-1	130.001	84	(+)	22	2.2
Proline	HMDB0000162	876067	116.1	70.1	(+)	44	2.2
Propionylcarnitine	HMDB0000824	17298-37-2	218.1	85.1	(+)	24	0.84
Pyridoxal	HMDB0001545	66-72-8	166	79	(+)	-47	0.54
Pyridoxamine	HMDB0001431	85-87-0	169.1	134.1	(+)	36	1.63
Pyridoxine	HMDB0000239	65-23-6	170.1	134	(+)	29	0.41
Pyroglutamic acid	HMDB0000267	98-79-3	130.101	84	(+)	20	2.2
Riboflavin	HMDB0000244	83-88-5	377.1	243.1	(+)	29	1.14
SAH	HMDB0000939	979-92-0	383.1	134	(+)	-37	3.29
SAM	HMDB0304476	86867-01-8	399.2	250	(+)	20	4.5
Serine	HMDB0000187	56-45-1	106	60	(+)	22	3.08
Sphinganine	HMDB0000269	764-22-7	302.2	60	(+)	37	0.35
Succinyl-CoA	HMDB0001022	604-98-8	866.1	407.8	(+)	41	5.1
Thiamine	HMDB0000235	59-43-8	265	122.1	(+)	40	2.11
Threonine	HMDB0000167	72-19-5	120.1	102	(+)	10	2.74
Thymine	HMDB0000419	65-71-4	127	54	(+)	15	0.42
Trigonelline	HMDB0000875	535-83-1	138	92	(+)	27	1.85
Trimethyllysine	HMDB0001325	19253-88-4	189.2	130	(+)	20	4.73
Tryptophan	HMDB0000929	54-12-6	204.9	118	(+)	30	1.67
Tyrosine	HMDB0000158	60-18-4	182.1	136	(+)	17	2.16
Urea	HMDB0000295	57-13-6	61	43.9	(+)	10	0.59
Valine	HMDB0000883	72-18-4	118	55	(+)	29	2.11
