## Supplementary material for "Metabolic signatures of cone-dominant and cone-degenerating retinas": Table S10

### Sheet: RPE
Table S10. List of significantly differentially expressed proteins in the RPE/cho of Nrl-/- mice compared to Nrl+/- mice.
UniProt ID	Protein Name	Gene symbol	LogFC	P.Value
Q61012	Guanine nucleotide-binding protein G(T) subunit gamma-T1	Gngt1	-3.03372	0.000154981
P51491	Short-wave-sensitive opsin 1	Opn1sw	2.98992	0.000165477
P04345	Gamma-crystallin A	Cryga	-3.52982	0.000748944
Q8K093	Thyrotropin-releasing hormone-degrading ectoenzyme	Trhde	-1.04013	0.000763023
P31649	Sodium- and chloride-dependent GABA transporter 2	Slc6a13	-1.07899	0.000864051
P09174	Retinal rod rhodopsin-sensitive cGMP 3',5'-cyclic phosphodiesterase subunit gamma	Pde6g	-3.01607	0.00101979
P20612	Guanine nucleotide-binding protein G(t) subunit alpha-1	Gnat1	-2.44746	0.00113846
Q61017	Guanine nucleotide-binding protein G(I)/G(S)/G(O) subunit gamma-T2	Gngt2	3.53937	0.00152845
P23440	Rod cGMP-specific 3',5'-cyclic phosphodiesterase subunit beta	Pde6b	-2.08579	0.00155337
Q8QZY4	Retbindin	Rtbdn	-1.59872	0.00155563
P50149	Guanine nucleotide-binding protein G(t) subunit alpha-2	Gnat2	3.0391	0.00203888
P62874	Guanine nucleotide-binding protein G(I)/G(S)/G(T) subunit beta-1	Gnb1	-1.60814	0.00284394
E9Q3M5	Electrogenic sodium bicarbonate cotransporter 4	Slc4a5	-0.822569	0.00297028
P18572	Basigin	Bsg	-0.701317	0.00335076
P63115	Asc-type amino acid transporter 1	Slc7a10	-0.889366	0.00359876
O88909	Organic anion transporter 3	Slc22a8	-1.17031	0.00379737
Q91WD8	Sodium/potassium/calcium exchanger 1	Slc24a1	-1.37084	0.00412674
P53986	Monocarboxylate transporter 1	Slc16a1	-1.06217	0.0041385
Q8BG58	Transmembrane prolyl 4-hydroxylase	P4htm	0.745597	0.00482717
Q91ZQ1	Cone cGMP-specific 3',5'-cyclic phosphodiesterase subunit alpha'	Pde6c	2.47141	0.00499598
Q91XU3	Phosphatidylinositol 5-phosphate 4-kinase type-2 gamma	Pip4k2c	-0.508801	0.00643009
Q62178	Semaphorin-4A	Sema4a	-0.621991	0.006622
Q9EP96	Solute carrier organic anion transporter family member 1A4	Slco1a4	-1.08431	0.007223
Q5EBJ4	Ermin	Ermn	-0.976576	0.00761908
Q9WUD8	Fas apoptotic inhibitory molecule 1	Faim	-1.40001	0.0078694
Q9WVT6	Carbonic anhydrase 14	Ca14	-0.666757	0.00812403
Q60963	Platelet-activating factor acetylhydrolase	Pla2g7	-0.595897	0.0103148
Q6NT99	Dual specificity protein phosphatase 23	Dusp23	0.810403	0.0104847
Q91VH1	Adiponectin receptor protein 1	Adipor1	-0.644828	0.0105747
Q6NVD9	Phakinin	Bfsp2	-1.61922	0.0110163
Q9Z275	Retinaldehyde-binding protein 1	Rlbp1	-0.961842	0.0111689
P16014	Secretogranin-1	Chgb	1.09639	0.0120338
P32958	Rod outer segment membrane protein 1	Rom1	-1.98347	0.0121621
Q61011	Guanine nucleotide-binding protein G(I)/G(S)/G(T) subunit beta-3	Gnb3	2.32051	0.0127967
Q8VHL5	Gamma-crystallin N	Crygn	-1.47887	0.013202
P47867	Secretogranin-3	Scg3	0.616309	0.0135942
Q60928	Glutathione hydrolase 1 proenzyme	Ggt1	-0.840626	0.0139832
Q0VBD0	Integrin beta-8	Itgb8	-0.927925	0.0148226
Q8BHB9	Chloride intracellular channel protein 6	Clic6	-1.16378	0.014949
Q8CGQ8	Sodium/potassium/calcium exchanger 4	Slc24a4	1.83984	0.0151957
Q04519	Sphingomyelin phosphodiesterase	Smpd1	-0.406182	0.0159257
Q61503	5'-nucleotidase	Nt5e	-0.661505	0.0162042
Q24JP3	Protein FAM178B	Fam178b	0.829911	0.0176358
O09053	Bifunctional 3'-5' exonuclease/ATP-dependent helicase WRN	Wrn	-0.646656	0.0184727
E9PUL5	Proline-rich transmembrane protein 2	Prrt2	-0.528385	0.0185408
P52760	2-iminobutanoate/2-iminopropanoate deaminase	Rida	-0.481339	0.0188206
P70441	Na(+)/H(+) exchange regulatory cofactor NHE-RF1	Nherf1	-0.928983	0.0190722
Q5FWH7	Zinc transporter ZIP12	Slc39a12	-1.04259	0.0195497
Q8K0P3	MTOR-associated protein MEAK7	Meak7	-0.68639	0.0198315
O09174	Alpha-methylacyl-CoA racemase	Amacr	-0.326405	0.0203705
Q9Z0Z4	Hephaestin	Heph	-0.751167	0.0217321
Q9R0N5	Synaptotagmin-5	Syt5	-0.747459	0.0220265
Q61885	Myelin-oligodendrocyte glycoprotein	Mog	-1.58778	0.0220444
A2AMT1	Filensin	Bfsp1	-1.62772	0.0231126
Q9ET01	Glycogen phosphorylase, liver form	Pygl	-0.316252	0.0239939
P29974	cGMP-gated cation channel alpha-1	Cnga1	-1.28554	0.0242863
Q9EP97	Sentrin-specific protease 3	Senp3	0.45106	0.0256913
Q99J08	SEC14-like protein 2	Sec14l2	-0.500959	0.0257599
Q9R1E6	Ectonucleotide pyrophosphatase/phosphodiesterase family member 2	Enpp2	-0.6106	0.0258827
P17809	Solute carrier family 2, facilitated glucose transporter member 1	Slc2a1	-0.48364	0.0264437
O08914	Fatty-acid amide hydrolase 1	Faah	-0.386163	0.0264632
P15499	Peripherin-2	Prph2	-1.62299	0.0272779
Q8BH07	ADP-ribosylation factor-like protein 6-interacting protein 6	Arl6ip6	0.347027	0.0274008
P53810	Phosphatidylinositol transfer protein alpha isoform	Pitpna	-0.371643	0.0277918
O70572	Sphingomyelin phosphodiesterase 2	Smpd2	-0.437341	0.0285009
Q9CWG9	Biogenesis of lysosome-related organelles complex 1 subunit 2	Bloc1s2	-0.324109	0.028577
P56567	Cystatin-A	Csta	-1.00161	0.0288919
Q9JJZ9	Cyclic nucleotide-gated cation channel beta-3	Cngb3	1.94253	0.0311212
Q8VCH7	Retinol dehydrogenase 10	Rdh10	-0.928948	0.0317681
O35386	Phytanoyl-CoA dioxygenase, peroxisomal	Phyh	-0.303351	0.031958
Q60771	Claudin-11	Cldn11	-1.7201	0.032709
Q5U419	Major facilitator superfamily domain-containing protein 3	Mfsd3	-0.360971	0.0337731
Q09143	High affinity cationic amino acid transporter 1	Slc7a1	-0.521139	0.0338047
Q2HXL6	ER degradation-enhancing alpha-mannosidase-like protein 3	Edem3	-0.283836	0.0342195
Q9JLJ4	Very long chain fatty acid elongase 2	Elovl2	1.23306	0.034954
Q62059	Versican core protein	Vcan	-0.824217	0.0349904
Q9EP53	Hamartin	Tsc1	-0.296244	0.0352033
P13808	Anion exchange protein 2	Slc4a2	-0.403013	0.0352461
P51906	Excitatory amino acid transporter 3	Slc1a1	-0.777463	0.0353064
Q9JJZ8	Cyclic nucleotide-gated cation channel alpha-3	Cnga3	1.55284	0.0353483
Q8VDB9	Sodium- and chloride-dependent transporter XTRP3A	Slc6a20a	-1.04765	0.0360287
Q5FWI3	Cell surface hyaluronidase	Cemip2	0.436742	0.0360601
Q5SSE9	ATP-binding cassette sub-family A member 13	Abca13	-1.07878	0.0360852
P42230	Signal transducer and activator of transcription 5A	Stat5a	-1.08444	0.0362604
Q8VC85	U6 snRNA-associated Sm-like protein LSm1	Lsm1	0.535139	0.0364013
Q80XR2	Calcium-transporting ATPase type 2C member 1	Atp2c1	0.378353	0.0364512
Q8CJH3	Plexin-B1	Plxnb1	-0.497985	0.0364663
Q9D2Y9	Very long chain fatty acid elongase 7	Elovl7	-0.717371	0.0368476
Q8C6G1	Cilia- and flagella-associated protein 410	Cfap410	-0.392178	0.0382636
Q9ESG4	Collectrin	Cltrn	-0.975322	0.0389423
P59222	Scavenger receptor class F member 2	Scarf2	0.671596	0.0393231
P45377	Aldose reductase-related protein 2	Akr1b8	0.331257	0.0401322
P04342	Gamma-crystallin D	Crygd	-2.08711	0.040192
Q8K3K8	Optineurin	Optn	-0.520844	0.0408004
Q08642	Protein-arginine deiminase type-2	Padi2	-0.43562	0.0409446
Q60714	Long-chain fatty acid transport protein 1	Slc27a1	-0.262073	0.0412987
Q91WC3	Long-chain-fatty-acid--CoA ligase 6	Acsl6	-0.576156	0.0421001
Q8R2Y9	SOSS complex subunit B1	Nabp2	0.675065	0.0423684
Q07646	Mesoderm-specific transcript protein	Mest	-0.455539	0.0444807
Q9QXM0	Monoacylglycerol lipase ABHD2	Abhd2	-1.13363	0.0445379
Q8R1B8	Nuclear receptor ROR-beta	Rorb	-1.89919	0.045153
P58710	L-gulonolactone oxidase	Gulo	1.01383	0.0461232
Q9QWL7	Keratin, type I cytoskeletal 17	Krt17	-0.925086	0.0491338
A2AKK5	Acyl-coenzyme A amino acid N-acyltransferase 1	Acnat1	-0.549945	0.0492597
