## Supplementary material for "Metabolic signatures of cone-dominant and cone-degenerating retinas": Table S13

### Sheet: Sheet1
	Nrl-/- v Nrl+/-	WT vs Cnga3-/-	Nrl-/- vs nrl-/- + Cnga3-/-	Nrl-/- vs nrl-/- + T3
Metabolite	log2FC	log2FC	Log2 FC	Log2 FC	Support	Concordance	Consistency
Aminoadipic acid	-1.411	-1.17	-1.33154	-2.39691	4	0.763327	3.05331
Guanine	-1.549	-0.87	-0.952607	-1.25405	4	0.738817	2.95527
cGMP	1.031	0.61	7.2224	-0.882352	4	0.480697	1.92279
AMP	-0.404	-1.73		-0.672881	3	0.508796	1.52639
Proline	-0.554		-0.468044	-2.81914	3	0.501613	1.50484
Guanosine	-0.418	-1.65		-0.556608	3	0.495076	1.48523
Pyruvate	0.44	0.67	0.660431		3	0.486297	1.45889
Ribulose 5-phosphate	-0.502	-1.2	0.610456	-0.408945	4	0.33061	1.32244
XMP	0.426	-2.01		-0.869364	3	0.396404	1.18921
GMP	0.468	-1.87		-0.840052	3	0.378961	1.13688
Xanthine	-0.956	-1.83	0.77638	0.381233	4	0.265543	1.06217
Glucose 6-phosphate	-0.402	-0.66	0.627317	-0.453907	4	0.249417	0.997667
Glutathione	-1.343			-1.22001	2	0.476305	0.952609
ATP	-0.981	1.55	1.36465		3	0.309504	0.928513
Adenosine	0	-1.93	0.565815	-0.449505	3	0.309032	0.927097
Valine	-0.728			-1.43137	2	0.430477	0.860953
Arginine	-0.484		0.384462	-1.08968	3	0.286375	0.859124
Acetylmethionine	-0.78			-1.14008	2	0.424394	0.848788
Oxidized glutathione	-0.962			-0.86211	2	0.42169	0.843381
Phosphocreatine	-0.68	1.4	0.827255	-0.461345	4	0.208275	0.833101
SAM	-0.702			-1.11596	2	0.412527	0.825054
Uridine		-0.91		-0.794887	2	0.410031	0.820063
Ophthalmic Acid	-0.751			-0.823208	2	0.396853	0.793706
Hypotaurine	-0.716			-0.842144	2	0.39434	0.78868
Hypoxanthine	-0.758	-0.77			2	0.392072	0.784143
Argininosuccinic acid	-0.838			-0.657314	2	0.385935	0.771871
Glutaric Acid	-0.522			-0.940625	2	0.371534	0.743068
IMP	-0.402	-1.17			2	0.360312	0.720624
Threonine	-0.627		-0.642591		2	0.359839	0.719679
Homoserine	-0.594		-0.611856		2	0.350819	0.701638
Heptanoyl-L-carnitine		-0.53	-0.662581		2	0.347078	0.694156
SAH	-0.768	-0.42			2	0.335942	0.671883
Carnitine	-0.627			-0.481555	2	0.333677	0.667354
Taurine	0.474			0.621035	2	0.331435	0.662869
Aspartic acid			0.413791	0.669839	2	0.324427	0.648854
Serine	-0.52			-0.420854	2	0.306177	0.612354
1-Methyladenosine	-0.63		0.944141	-1.30665	3	0.194604	0.583812
N-alpha-Acetyl-L-lysine	-0.514		0.609725	-0.859716	3	0.194561	0.583683
Adenine	0.428	-2.05	0.440478		3	0.19456	0.583679
GTP	-1.718	1.24	1.77096		3	0.178608	0.535824
FAD		0.67	0.455946	-0.549287	3	0.164152	0.492456
Heptadecanoic acid		-1.69	0.403175		2	0.235418	0.470837
Glucose 1-phosphate		-0.7	0.575832	-0.432545	3	0.155905	0.467714
Alanine	-0.652		-0.496225	0.603013	3	0.151957	0.455872
Trigonelline	-1.583			0.447831	2	0.216992	0.433984
Nicotiname N-oxide		0.43		-1.31686	2	0.189805	0.37961
Propionylcarnitine	-0.386	-0.55		1.58729	3	0.126074	0.378223
Xanthosine		0.41	0.402092	-0.457516	3	0.118542	0.355626
Selenomethionine	0.419			-1.18045	2	0.17363	0.347259
Fructose			2.22727		1	0.312186	0.312186
Nicotinamide		-2.63	1.4409		2	0.15237	0.304741
Glucose		0.62	0.507284	-0.750798	3	0.100082	0.300246
Tyrosine			0.481734	-1.1065	2	0.147149	0.294297
ADP		0.54	0.560941	-0.746994	3	0.0951153	0.285346
Sphinganine				-1.65208	1	0.278265	0.278265
Phosphoenolpyruvic acid	-1.525				1	0.268839	0.268839
Acetylglutamic acid		0.39		-0.829986	2	0.120585	0.241169
Oxalic acid				-1.01371	1	0.21998	0.21998
Leucine				-0.946449	1	0.211819	0.211819
Lactate				-0.880338	1	0.203285	0.203285
Glutamax			0.878438		1	0.203031	0.203031
Pipecolic acid	-0.863				1	0.200956	0.200956
N-Methyl-L-proline	-0.845				1	0.198496	0.198496
Creatine				-0.838972	1	0.197663	0.197663
Glycine				-0.833565	1	0.196911	0.196911
Lysine				-0.82103	1	0.195153	0.195153
cAMP	-0.388	0.72			2	0.0969786	0.193957
Glyceraldehyde 3-phosphate	-0.792				1	0.190996	0.190996
2-Phosphoglyceric acid	-0.788				1	0.190414	0.190414
Pyroglutamic acid	-0.773				1	0.18821	0.18821
2-Methylbutyroylcarnitine	-0.752				1	0.185066	0.185066
a-ketoglutarate		0.73			1	0.1817	0.1817
Cytidine		-0.68			1	0.173756	0.173756
Myo Inositol	-0.657				1	0.169958	0.169958
Trimethyllysine	-0.626				1	0.164688	0.164688
5'-Methylthioadenosine	-0.624				1	0.164342	0.164342
Creatinine				-0.614748	1	0.162731	0.162731
Carnosine				-0.601532	1	0.160401	0.160401
Uracil	-0.437		-0.539808	1.21441	3	0.0533748	0.160124
GDP	-0.421	0.48	0.726564	-0.950537	4	0.0393853	0.157541
Butyrylcarnitine	-0.578				1	0.156166	0.156166
IPP				-0.575778	1	0.15576	0.15576
Quinic acid				-0.561984	1	0.153218	0.153218
Histamine		0.55			1	0.150978	0.150978
Pantethine		0.55			1	0.150978	0.150978
Isobutyrylcarnitine	-0.538				1	0.148704	0.148704
Glycerol 3-phosphate	-0.532				1	0.147555	0.147555
Inosine		-0.52			1	0.145233	0.145233
Citrate	-1.031		0.72139		2	0.0724401	0.14488
Fructose 1,6-bisphosphate	-0.497				1	0.14069	0.14069
UDP			0.494994		1	0.140288	0.140288
Acetyl-CoA	-0.494				1	0.140089	0.140089
Quinolinic acid	-0.494				1	0.140089	0.140089
Histidine				-0.485136	1	0.138299	0.138299
Tigloylcarnitine				-0.4815	1	0.137559	0.137559
Hexanoylcarnitine	-0.481				1	0.137457	0.137457
Linoleoycarnitine			-0.480923		1	0.137441	0.137441
UDP-Glucose		0.57		-0.827558	2	0.0684141	0.136828
Ornithine		-0.47			1	0.135198	0.135198
3-Methylglutaric acid	-0.458				1	0.1327	0.1327
Kynurenine			-0.456783	0	1	0.132444	0.132444
Glucosamine	0.449				1	0.130802	0.130802
Uridine diphosphate N-acetylglucosamine				-0.440127	1	0.128911	0.128911
Pyridoxal 5'-phosphate		0.41			1	0.122334	0.122334
Octanoylcarnitine				-0.403424	1	0.120866	0.120866
Dihydroxyacetone phosphate	-0.403				1	0.12077	0.12077
Oxaloacetate	-0.403				1	0.12077	0.12077
NAD		0.4			1	0.120096	0.120096
UDP Glucosamine			0.400586	-0.522811	2	0.0399927	0.0799855
Glutamine			0.49049	-0.616183	2	0.0379343	0.0758686
Cystathionine	0.486			-0.604183	2	0.0359419	0.0718839
Nicotinamide Riboside	0.553			-0.45349	2	0.0314375	0.0628749
NADH		0.58	-0.669163		2	0.0254284	0.0508568
Riboflavin	-0.399		1.13172	-0.800314	3	0.0149554	0.0448663
Citrulline	-0.435		0.39491		2	0.013811	0.0276221
Pantothenic acid	-0.928		0.871631		2	0.0131489	0.0262978
NADP	-0.7	0.72	0.784056	-0.821609	4	0.00407341	0.0162936
