## Supplementary material for "Metabolic signatures of cone-dominant and cone-degenerating retinas": Table S14

### Sheet: Retina
	Nrl-/- v Nrl+/-				WT vs Cnga3-/-				Nrl-/- vs Nrl-/- + Cnga3-/-				Nrl-/- vs Nrl-/- + T3
Metabolite	log2 FC	P val	Z score		log2 FC	P val	Z score		log2 FC	P val	Z score		log2 FC	P val	Z score		Z score 1	Z score 2	Z score 3	Z score 4		Integrated Z score	P-meta	(-)log10-Pmeta
1-Methyladenosine	0.63	0.24886	1.15312		-0.09	0.698393	-0.38749		-0.944141	0.00951309	-2.59304		1.30665	0.0637223	1.85412		1.15312	-0.38749	-2.59304	1.85412		0.0133534	0.989346	0.00465186
1-Methyl-histidine	0.056	0.721543	0.356397														0.356397					0.356397	0.721543	0.141738
2-Methylbutyroylcarnitine	0.752	0.015293	2.42536		0.36	0.0574513	1.89986		-0.0364548	0.918999	-0.101695		-0.0854178	0.670416	-0.425577		2.42536	1.89986	-0.101695	-0.425577		1.89898	0.0575675	1.23982
2-Phosphoglyceric acid	0.788	0.105553	1.61851														1.61851					1.61851	0.105553	0.97653
3-Aminoisobutanoic acid					0.16	0.399301	0.842871		-0.138534	0.552819	-0.593541		0.289738	0.231483	1.19655			0.842871	-0.593541	1.19655		0.834777	0.403843	0.393787
3-Aminoisobutanoic acid	0.025	0.81311	0.236415														0.236415					0.236415	0.81311	0.0898504
3-Hydroxyisobutyric acid	-0.215	0.491188	-0.68842		0.05	0.833489	0.210229		0.329379	0.265197	1.11419						-0.68842	0.210229	1.11419			0.367195	0.713474	0.146622
3-Methylglutaric acid	0.458	0.0344879	2.11432														2.11432					2.11432	0.0344879	1.46233
4-Hydroxyproline	0.343	0.0126291	2.49406		0.09	0.466982	0.727399		0.127244	0.619685	0.496297		-0.0648435	0.817562	-0.230682		2.49406	0.727399	0.496297	-0.230682		1.74354	0.0812399	1.09023
5'-Methylthioadenosine	0.624	0.0144845	2.44502		0.16	0.284577	1.07009		0.244981	0.432	0.785773		0.0446444	0.838767	0.20347		2.44502	1.07009	0.785773	0.20347		2.25218	0.024311	1.6142
6-phosphogluconate	0.328	0.0263793	2.22058														2.22058					2.22058	0.0263793	1.57874
Acetylalanine					0.14	0.109446	1.60069		0.0223618	0.940433	0.0747255							1.60069	0.0747255			1.1847	0.236138	0.626835
AcetylCarnitine					0.36	0.0416006	2.03749		-0.0192099	0.861505	-0.174458		0.302867	0.414615	0.815799			2.03749	-0.174458	0.815799		1.54663	0.121953	0.913806
AcetylCarnitine	0.177	0.628362	0.484033														0.484033					0.484033	0.628362	0.20179
Acetyl-CoA	0.494	0.221222	1.22329														1.22329					1.22329	0.221222	0.655172
Acetylglutamic acid	0.011	0.944451	0.0696761		-0.39	0.0869961	-1.71146		-0.144092	0.549514	-0.598488		0.829986	0.068866	1.8193		0.0696761	-1.71146	-0.598488	1.8193		-0.210487	0.833287	0.0792053
Acetylmethionine	0.78	0.00130907	3.21398		0.1	0.684857	0.405844		-0.362925	0.393209	-0.853812		1.14008	0.0420421	2.0331		3.21398	0.405844	-0.853812	2.0331		2.39956	0.0164148	1.78476
Aconitate	0.194	0.337283	0.959547		0.33	0.227667	1.20639		-0.113043	0.79582	-0.25876		0.237032	0.331735	0.970625		0.959547	1.20639	-0.25876	0.970625		1.4389	0.150179	0.823392
Adenine	-0.428	0.0392857	-2.06118		2.05	0.123737	1.53928		-0.440478	0.634247	-0.475758		0.120291	0.264808	1.1151		-2.06118	1.53928	-0.475758	1.1151		0.0587169	0.953178	0.0208262
Adenosine	-0.191	0.358144	-0.918907		1.93	0.0915799	1.68712		-0.565815	0.568855	-0.569739		0.449505	0.113547	1.58245		-0.918907	1.68712	-0.569739	1.58245		0.890463	0.373217	0.428038
Adenosine diphosphate ribose	0.304	0.2526	1.14406														1.14406					1.14406	0.2526	0.597566
Adipic Acid	-0.04	0.624177	-0.489938										-0.0799021	0.527628	-0.631631		-0.489938			-0.631631		-0.79307	0.427737	0.368823
ADP	0.249	0.369019	0.898313		-0.54	0.0470869	-1.98552		-0.560941	0.405732	-0.831428		0.746994	0.0112953	2.53343		0.898313	-1.98552	-0.831428	2.53343		0.307398	0.758541	0.120021
a-ketoglutarate	0.122	0.308859	1.01762		-0.73	0.00814892	-2.64584		0.0676541	0.794318	0.260707		-0.0104962	0.975731	-0.0304218		1.01762	-2.64584	0.260707	-0.0304218		-0.698966	0.484573	0.314641
Alanine	0.652	0.0150183	2.43194		0.13	0.198747	1.28513		0.496225	0.160207	1.40438		-0.603013	0.271235	-1.10022		2.43194	1.28513	1.40438	-1.10022		2.01061	0.0443665	1.35294
Aminoadipic acid	1.411	9.95827e-05	3.89161		1.17	0.0118277	2.51724		1.33154	0.0466252	1.98969		2.39691	0.00493976	2.81094		3.89161	2.51724	1.98969	2.81094		5.60474	2.08571e-08	7.68075
AMP	0.404	0.287859	1.06283		1.73	0.193955	1.29897		0.268179	0.692623	0.395298		0.672881	0.0076408	2.66754		1.06283	1.29897	0.395298	2.66754		2.71232	0.00668141	2.17513
Arginine	0.484	0.0206026	2.31519		-0.29	0.0113632	-2.53133		-0.384462	0.166146	-1.38469		1.08968	0.00730306	2.6827		2.31519	-2.53133	-1.38469	2.6827		0.540933	0.588554	0.230214
Argininosuccinic acid	0.838	0.0648324	1.84641		0.08	0.704369	0.37943		-0.370473	0.390851	-0.858075		0.657314	0.0208051	2.3115		1.84641	0.37943	-0.858075	2.3115		1.83964	0.0658218	1.18163
Asparagine	0.291	0.124043	1.53802		0.17	0.125112	1.53366		-0.37477	0.226717	-1.20886		0.083301	0.824046	0.222345		1.53802	1.53366	-1.20886	0.222345		1.04259	0.29714	0.527038
Aspartic acid	0.184	0.346628	0.94115		0.01	0.914113	0.107852		-0.413791	0.149437	-1.44152		-0.669839	0.254108	-1.14043		0.94115	0.107852	-1.44152	-1.14043		-0.766474	0.443394	0.35321
ATP	0.981	0.131374	1.50871		-1.55	0.0412477	-2.04103		-1.36465	0.193934	-1.29903		0.373806	0.535316	0.619912		1.50871	-2.04103	-1.29903	0.619912		-0.605722	0.544699	0.263843
Betaine	0.232	0.167428	1.38051		0.3	0.0356451	2.10095		0.116599	0.56786	0.571207		-0.154779	0.42178	-0.803337		1.38051	2.10095	0.571207	-0.803337		1.62467	0.104233	0.981994
Butyrylcarnitine	0.578	0.0481949	1.97565		0.26	0.00221666	3.05955		0.0475384	0.884983	0.144655		0.281658	0.549272	0.598852		1.97565	3.05955	0.144655	0.598852		2.88935	0.00386035	2.41337
cAMP	0.388	0.050589	1.95495		-0.72	0.0250438	-2.24073		-0.169922	0.652382	-0.450455		0.135965	0.663333	0.435316		1.95495	-2.24073	-0.450455	0.435316		-0.150458	0.880403	0.0553184
Carnitine	0.627	0.0112173	2.53586		-0.09	0.701132	-0.383792		-0.220506	0.304898	-1.02599		0.481555	0.0361012	2.09579		2.53586	-0.383792	-1.02599	2.09579		1.61093	0.107195	0.969827
Carnosine	0.3	0.0971654	1.65875		0.17	0.361493	0.912524		0.189846	0.647244	0.457595		0.601532	0.262189	1.12123		1.65875	0.912524	0.457595	1.12123		2.07505	0.0379817	1.42043
cGMP	-1.031	0.000285506	-3.62811		-0.61	0.00962277	-2.5891		-7.2224	0.00491872	-2.81231		0.882352	0.0318831	2.14587		-3.62811	-2.5891	-2.81231	2.14587		-3.44182	0.000577813	3.23821
Choline	0.02	0.882143	0.148253		0.07	0.68533	0.4052		-0.0818766	0.677626	-0.415705		0.333486	0.162822	1.39564		0.148253	0.4052	-0.415705	1.39564		0.766696	0.443262	0.353339
Citraconic Acid	-0.348	0.128095	-1.52166		0.05	0.75024	0.318323		-0.33485	0.385759	-0.867333		0.307911	0.23702	1.18247		-1.52166	0.318323	-0.867333	1.18247		-0.444099	0.656971	0.182454
Citrate	1.031	0.070385	1.80942		-0.21	0.234639	-1.18849		-0.72139	0.0554488	-1.91534						1.80942	-1.18849	-1.91534			-0.747329	0.454865	0.342118
Citrulline	0.435	0.0478428	1.97876		-0.24	0.263148	-1.11898		-0.39491	0.219593	-1.22761		0.373083	0.292291	1.05311		1.97876	-1.11898	-1.22761	1.05311		0.34264	0.731869	0.135566
Creatine	0.145	0.150911	1.43632		0.05	0.712853	0.368027		0.0282896	0.910455	0.112464		0.838972	0.0329748	2.13239		1.43632	0.368027	0.112464	2.13239		2.0246	0.0429084	1.36746
Creatinine	0.103	0.483781	0.700234		-0.35	0.188712	-1.3144		-0.0967803	0.70072	-0.384349		0.614748	0.034257	2.11703		0.700234	-1.3144	-0.384349	2.11703		0.55926	0.575984	0.239589
Cyclic ADP-ribose	0.111	0.523168	0.638469														0.638469					0.638469	0.523168	0.281359
Cystathionine	-0.486	0.16973	-1.37307		-0.01	0.959843	-0.0503512		0.0149702	0.963697	0.045515		0.604183	0.217648	1.23281		-1.37307	-0.0503512	0.045515	1.23281		-0.0725517	0.942163	0.025874
Cytidine	-0.065	0.87089	-0.162528		0.68	0.0098992	2.57933		0.251733	0.513726	0.653047		0.0128339	0.978997	0.026327		-0.162528	2.57933	0.653047	0.026327		1.54809	0.121601	0.915063
Cytosine	-0.36	0.200566	-1.27994														-1.27994					-1.27994	0.200566	0.697742
Decanoylcarnitine					0.21	0.489892	0.690481		0.248385	0.606662	0.514844		0.0305325	0.936053	0.080232			0.690481	0.514844	0.080232		0.742217	0.457956	0.339176
Dihydroxyacetone phosphate	0.403	0.245368	1.16167														1.16167					1.16167	0.245368	0.610182
D-Ribulose 5-phosphate	0.502	0.0448065	2.00647		1.2	0.149142	1.44257		-0.610456	0.533008	-0.623421		0.408945	0.0292129	2.1806		2.00647	1.44257	-0.623421	2.1806		2.50311	0.0123108	1.90971
FAD	0.326	0.185909	1.32278		-0.67	0.0428549	-2.02512		-0.455946	0.464829	-0.730919		0.549287	0.187714	1.31737		1.32278	-2.02512	-0.730919	1.31737		-0.0579447	0.953793	0.020546
FMN	-0.112	0.453609	-0.749412		-0.15	0.615886	-0.50169		0.328262	0.701768	0.382935		0.258695	0.588873	0.54047		-0.749412	-0.50169	0.382935	0.54047		-0.163848	0.86985	0.0605554
Fructose	-0.089	0.759667	-0.305918		-0.33	0.38256	-0.873188		-2.22727	0.0078011	-2.66056		0.22351	0.637764	0.470828		-0.305918	-0.873188	-2.66056	0.470828		-1.68442	0.0921008	1.03574
Fructose 1,6-bisphosphate	0.497	0.0210016	2.30796														2.30796					2.30796	0.0210016	1.67775
Fumarate	0.372	0.307311	1.02088														1.02088					1.02088	0.307311	0.512422
Gamma-Aminobutyric acid	0.012	0.931035	0.0865427		-0.03	0.810774	-0.239427		-0.0172327	0.950411	-0.0621912		0.369488	0.245466	1.16143		0.0865427	-0.239427	-0.0621912	1.16143		0.473178	0.636086	0.196484
GDP	0.421	0.368999	0.898349		-0.48	0.120615	-1.5522		-0.726564	0.39586	-0.849039		0.950537	0.0539399	1.92732		0.898349	-1.5522	-0.849039	1.92732		0.212216	0.831939	0.0799086
Glucosamine	-0.449	0.197211	-1.28954														-1.28954					-1.28954	0.197211	0.705068
Glucose	0.064	0.823353	0.223235		-0.62	0.00399393	-2.87864		-0.507284	0.248607	-1.15374		0.750798	0.2974	1.04202		0.223235	-2.87864	-1.15374	1.04202		-1.38356	0.166493	0.778604
Glucose 1-phosphate	0.276	0.289534	1.05914		0.7	0.215576	1.23838		-0.575832	0.155546	-1.42021		0.432545	0.0976486	1.65636		1.05914	1.23838	-1.42021	1.65636		1.26684	0.205214	0.687793
Glucose 6-phosphate	0.402	0.181902	1.33492		0.66	0.240215	1.17445		-0.627317	0.0907165	-1.69163		0.453907	0.0370769	2.08492		1.33492	1.17445	-1.69163	2.08492		1.45133	0.146688	0.833605
Glutamax	0.324	0.0321093	2.14305		0.33	0.0723769	1.79674		-0.878438	0.0376599	-2.07854						2.14305	1.79674	-2.07854			1.07459	0.282557	0.548894
Glutamic acid	0.178	0.378667	0.880356		-0.12	0.114762	-1.57714		-0.129501	0.485861	-0.696906		-0.0378872	0.938753	-0.0768371		0.880356	-1.57714	-0.696906	-0.0768371		-0.735266	0.462178	0.335191
Glutamine	0.107	0.502447	0.670644		-0.11	0.376357	-0.884629		-0.49049	0.0871449	-1.71065		0.616183	0.0622427	1.86456		0.670644	-0.884629	-1.71065	1.86456		-0.0300381	0.976037	0.0105339
Glutaric Acid	0.522	0.00948903	2.59391		0.22	0.0645208	1.84856		0.297824	0.193333	1.30078		0.940625	0.0246112	2.24745		2.59391	1.84856	1.30078	2.24745		3.99536	6.4597e-05	4.18979
Glutathione	1.343	0.0314366	2.1515		0.2	0.68533	0.4052		0.0537431	0.932975	0.0841018		1.22001	0.324558	0.985134		2.1515	0.4052	0.0841018	0.985134		1.81297	0.0698366	1.15592
Glyceraldehyde 3-phosphate	0.792	0.116439	1.5699														1.5699					1.5699	0.116439	0.933902
Glycerol 3-phosphate	0.532	0.0394493	2.05947														2.05947					2.05947	0.0394493	1.40396
Glycine	0.115	0.350393	0.933827		-0.09	0.422085	-0.802809		-0.112644	0.670232	-0.42583		0.833565	0.10501	1.62104		0.933827	-0.802809	-0.42583	1.62104		0.663112	0.507259	0.294771
GMP	-0.468	0.105898	-1.61691		1.87	0.118604	1.56066		-0.0441063	0.967677	-0.0405218		0.840052	0.0297385	2.17356		-1.61691	1.56066	-0.0405218	2.17356		1.03839	0.299088	0.524201
GTP	1.718	0.118485	1.56116		-1.24	0.0856841	-1.71862		-1.77096	0.141076	-1.47179						1.56116	-1.71862	-1.47179			-0.940647	0.346886	0.459813
Guanine	1.549	3.37775e-05	4.14638		0.87	0.100879	1.64061		0.952607	0.124913	1.53448		1.25405	0.00935185	2.59892		4.14638	1.64061	1.53448	2.59892		4.96019	7.04244e-07	6.15228
Guanosine	0.418	0.0183646	2.35818		1.65	0.155561	1.42016		-0.333091	0.577712	-0.556731		0.556608	0.0356216	2.10122		2.35818	1.42016	-0.556731	2.10122		2.66142	0.00778125	2.10895
Heptadecanoic acid	0.135	0.697863	0.388206		1.69	0.110969	1.59385		-0.403175	0.686176	-0.40405						0.388206	1.59385	-0.40405			0.911065	0.362261	0.440978
Heptanoyl-L-carnitine					0.53	0.253338	1.14228		0.662581	0.139512	1.47761							1.14228	1.47761			1.85254	0.063948	1.19417
Hexanoylcarnitine	0.481	0.101505	1.6376		-0.14	0.577165	-0.557531		0.0376832	0.914351	0.107553		-0.0282282	0.934175	-0.0825933		1.6376	-0.557531	0.107553	-0.0825933		0.552514	0.580596	0.236126
Histamine					-0.55	0.409543	-0.824697		-0.0221829	0.889829	-0.13852							-0.824697	-0.13852			-0.681097	0.49581	0.304685
Histidine	0.187	0.358214	0.918773		-0.15	0.264302	-1.11628		-0.260879	0.366486	-0.903075		0.485136	0.273521	1.09499		0.918773	-1.11628	-0.903075	1.09499		-0.00279655	0.997769	0.000970133
Homoserine	0.594	0.0124705	2.49854		-0.15	0.290068	-1.05797		0.611856	0.150038	1.4394		0.0893533	0.757644	0.308576		2.49854	-1.05797	1.4394	0.308576		1.59427	0.110875	0.955166
Hypotaurine	0.716	0.00928444	2.6014		0.15	0.609256	0.511135		0.122822	0.687148	0.402729		0.842144	0.305899	1.02387		2.6014	0.511135	0.402729	1.02387		2.26956	0.023234	1.63388
Hypoxanthine	0.758	0.0594413	1.88492		0.77	0.0678735	1.82585		0.374216	0.481413	0.704031		0.197998	0.579206	0.554544		1.88492	1.82585	0.704031	0.554544		2.48467	0.0129672	1.88715
IMP	0.402	0.184657	1.32655		1.17	0.206158	1.2642		0.374841	0.550367	0.597211		0.109281	0.498353	0.677084		1.32655	1.2642	0.597211	0.677084		1.93252	0.0532948	1.27332
Inosine	0.19	0.507616	0.662554		0.52	0.210717	1.2516		-0.100052	0.753761	-0.313684		-0.164418	0.557702	-0.586258		0.662554	1.2516	-0.313684	-0.586258		0.507104	0.612082	0.213191
IPP	-0.175	0.341892	-0.950434		-0.14	0.651478	-0.451709		0.162104	0.694417	0.392867		0.575778	0.298706	1.03921		-0.950434	-0.451709	0.392867	1.03921		0.0149681	0.988058	0.00521771
Isobutyrylcarnitine	0.538	0.0669347	1.83211		0.27	0.01006	2.57376		0.212496	0.532983	0.62346		0.370354	0.446774	0.760805		1.83211	2.57376	0.62346	0.760805		2.89507	0.00379077	2.42127
Kynurenine	-0.267	0.486957	-0.695157		0.09	0.834834	0.208506		0.456783	0.321673	0.991027						-0.695157	0.208506	0.991027			0.291201	0.770897	0.113003
Lactate	-0.145	0.522491	-0.63951		0.06	0.669114	0.427365		-0.223947	0.0966942	-1.6611		0.880338	0.0576643	1.89824		-0.63951	0.427365	-1.6611	1.89824		0.0125002	0.990027	0.00435317
Leucine	0.363	0.0327924	2.13462		0.09	0.363162	0.909357		-0.0428145	0.879703	-0.151346		0.946449	0.0332307	2.12929		2.13462	0.909357	-0.151346	2.12929		2.51096	0.0120405	1.91936
Linoleoyl-L-carnitine					0.21	0.501534	0.672079		0.480923	0.35409	0.926684		-0.211057	0.661411	-0.437965			0.672079	0.926684	-0.437965		0.670187	0.502739	0.298658
Lysine	-0.048	0.773391	-0.287943		-0.22	0.398016	-0.845171		-0.335551	0.281633	-1.07666		0.82103	0.0574899	1.89957		-0.287943	-0.845171	-1.07666	1.89957		-0.155102	0.876741	0.0571288
Malate	0.296	0.0150224	2.43184		0.03	0.808723	0.242073		-0.142125	0.246793	-1.15817		0.36214	0.000448793	3.50959		2.43184	0.242073	-1.15817	3.50959		2.51267	0.0119823	1.92146
Methionine	-0.145	0.261904	-1.1219		0.32	0.170962	1.36912		0.115619	0.647173	0.457693		-0.112143	0.705604	-0.377767		-1.1219	1.36912	0.457693	-0.377767		0.163571	0.870069	0.0604462
Myo Inositol	0.657	0.000832519	3.34175		-0.02	0.898876	-0.127081		0.252132	0.345195	0.94395		0.34807	0.339581	0.954993		3.34175	-0.127081	0.94395	0.954993		2.55681	0.0105638	1.97618
Myristoylcarnitine					0.35	0.369913	0.896636		-0.239625	0.451342	-0.753179		0.196379	0.70379	0.380209			0.896636	-0.753179	0.380209		0.302339	0.762394	0.117821
N1-Methylnicotinamide	0.236	0.582535	0.549686		0.22	0.405882	0.831162		-0.298721	0.0120131	-2.51176		0.224913	0.217609	1.23291		0.549686	0.831162	-2.51176	1.23291		0.0509999	0.959326	0.0180339
N-Acetylaspartylglutamic acid	0.004	0.985623	0.0180193														0.0180193					0.0180193	0.985623	0.00628897
N-Acetyl-L-aspartic acid	0.181	0.351412	0.931854		-0.14	0.319742	-0.994988		-0.34228	0.362727	-0.910182						0.931854	-0.994988	-0.910182			-0.561944	0.574154	0.240972
NAD	0.207	0.42214	0.802714		-0.4	0.102306	-1.63378		-0.242783	0.49285	-0.685783		0.275228	0.523554	0.637877		0.802714	-1.63378	-0.685783	0.637877		-0.439485	0.66031	0.180252
NADH	0.064	0.733602	0.340338		-0.58	0.412003	-0.820375		0.669163	0.526943	0.63268						0.340338	-0.820375	0.63268			0.0881287	0.929774	0.0316224
NADP	0.7	0.0620955	1.86561		-0.72	0.104761	-1.6222		-0.784056	0.3059	-1.02386		0.821609	0.125369	1.53262		1.86561	-1.6222	-1.02386	1.53262		0.376087	0.706852	0.150671
N-alpha-Acetyl-L-lysine	0.514	0.0239512	2.25791		-0.3	0.0861589	-1.71602		-0.609725	0.200605	-1.27983		0.859716	0.158667	1.40957		2.25791	-1.71602	-1.27983	1.40957		0.335818	0.737008	0.132528
Nicotiname N-oxide					-0.43	0.399117	-0.8432		-0.18703	0.272576	-1.09715		1.31686	0.153966	1.42566			-0.8432	-1.09715	1.42566		-0.297156	0.766347	0.115574
Nicotinamide	0.274	0.0044638	2.84338		2.63	0.0991517	1.64898		-1.4409	0.276586	-1.08802		0.233315	0.536782	0.617687		2.84338	1.64898	-1.08802	0.617687		2.01101	0.0443241	1.35336
Nicotinamide Riboside	-0.553	0.00539344	-2.78255		-0.01	0.963829	-0.0453491		-0.263368	0.113288	-1.58358		0.45349	0.118604	1.56066		-2.78255	-0.0453491	-1.58358	1.56066		-1.42541	0.154039	0.81237
Nicotinamide-D4	0.055	0.490013	0.690288		0.14	0.0514399	1.94779		0.0523157	0.479731	0.706735		-0.0986216	0.449989	-0.755434		0.690288	1.94779	0.706735	-0.755434		1.29469	0.195427	0.709016
Nicotinic acid adenine dinucleotide	0.207	0.402791	0.836646														0.836646					0.836646	0.402791	0.39492
N-Methyl-L-proline	0.845	0.00720629	2.68716														2.68716					2.68716	0.00720629	2.14229
NMN	0.08	0.785135	0.272634										-0.210528	0.58564	-0.545165		0.272634			-0.545165		-0.192709	0.847187	0.0720207
Octanoylcarnitine	0.298	0.253395	1.14214		0.23	0.621584	0.493606		0.0136114	0.973911	0.032704		0.403424	0.382514	0.873273		1.14214	0.493606	0.032704	0.873273		1.27086	0.203778	0.690844
Oleoyl-L-carnitine	0.18	0.539256	0.613938		0.32	0.355795	0.923407		0.317255	0.482525	0.702247		-0.324677	0.428962	-0.790969		0.613938	0.923407	0.702247	-0.790969		0.724312	0.468874	0.328943
Ophthalmic Acid	0.751	0.0333258	2.12814		0.11	0.502805	0.670082		-0.25095	0.382697	-0.872938		0.823208	0.0785901	1.75893		2.12814	0.670082	-0.872938	1.75893		1.8421	0.0654601	1.18402
Ornithine	0.126	0.227427	1.20701		0.47	0.0404203	2.04943		-0.0854381	0.733146	-0.340944						1.20701	2.04943	-0.340944			1.68326	0.0923241	1.03468
Oxalic acid	0.231	0.107548	1.60931										1.01371	0.0139451	2.45868		1.60931			2.45868		2.8765	0.00402109	2.39566
Oxaloacetate	0.403	0.0373381	2.08205														2.08205					2.08205	0.0373381	1.42785
Oxidized glutathione	0.962	0.0261419	2.2241		0.08	0.681868	0.409916		0.228139	0.653875	0.448385		0.86211	0.0103396	2.56426		2.2241	0.409916	0.448385	2.56426		2.82333	0.00475277	2.32305
Palmitolelyl-L-carnitine					0.19	0.526744	0.632983		0.136313	0.725478	0.351147		-0.172223	0.717173	-0.36224			0.632983	0.351147	-0.36224		0.359049	0.719559	0.142934
Palmitoylcarnitine	-0.053	0.822936	-0.22377		0.23	0.263027	1.11927		-0.203104	0.518245	-0.646053		-0.250264	0.634826	-0.474945		-0.22377	1.11927	-0.646053	-0.474945		-0.112751	0.910228	0.0408498
Pantethine					-0.55	0.120837	-1.55127		-0.0810121	0.533855	-0.622132		-0.0861706	0.770622	-0.291562			-1.55127	-0.622132	-0.291562		-1.42315	0.154693	0.810528
Pantothenic acid	0.928	0.00887158	2.61696		0.17	0.402717	0.836779		-0.871631	0.0518747	-1.94417						2.61696	0.836779	-1.94417			0.871551	0.383454	0.416287
Phenylalanine	0.038	0.775545	0.285129		0.13	0.380102	0.877709		-0.117469	0.681011	-0.411084		0.160354	0.79502	0.259798		0.285129	0.877709	-0.411084	0.259798		0.505776	0.613014	0.212529
Phosphocreatine	0.68	0.0146808	2.44016		-1.4	0.0306549	-2.16152		-0.827255	0.12127	-1.54946		0.461345	0.517746	0.646823		2.44016	-2.16152	-1.54946	0.646823		-0.312002	0.755039	0.122031
Phosphoenolpyruvic acid	1.525	0.192172	1.30418														1.30418					1.30418	0.192172	0.716309
Phosphoserine	0.161	0.375809	0.885645														0.885645					0.885645	0.375809	0.425033
Pipecolic acid	0.863	0.0209638	2.30864														2.30864					2.30864	0.0209638	1.67853
Proline	0.554	0.0433537	2.02029		0.09	0.30493	1.02592		0.468044	0.214089	1.2424		2.81914	0.0254424	2.23462		2.02029	1.02592	1.2424	2.23462		3.26161	0.00110781	2.95554
Propionylcarnitine	0.386	0.136839	1.48766		0.55	0.0300054	2.17002		0.36465	0.349118	0.936301		-1.58729	0.17497	-1.3564		1.48766	2.17002	0.936301	-1.3564		1.61879	0.105493	0.976778
Pyridoxal 5'-phosphate	-0.12	0.192171	-1.30418		-0.41	0.0691353	-1.81753		0.235232	0.630064	0.481637						-1.30418	-1.81753	0.481637			-1.52425	0.127446	0.894673
Pyroglutamic acid	0.773	0.035081	2.10742														2.10742					2.10742	0.035081	1.45493
Pyruvate	-0.44	0.0809416	-1.74525		-0.67	0.0742164	-1.78528		-0.660431	0.148605	-1.44448						-1.74525	-1.78528	-1.44448			-2.87232	0.00407472	2.3899
Quinic acid	0.222	0.291071	1.05577										0.561984	0.445494	0.762948		1.05577			0.762948		1.28603	0.198432	0.702388
Quinolinic acid	0.494	0.530022	0.627972														0.627972					0.627972	0.530022	0.275706
Riboflavin	0.399	0.210987	1.25085		-0.21	0.268844	-1.10573		-1.13172	0.0320927	-2.14325		0.800314	0.119699	1.55604		1.25085	-1.10573	-2.14325	1.55604		-0.221044	0.825058	0.0835155
SAH	0.768	0.00422908	2.86055		0.42	0.0719283	1.79957		0.212158	0.684227	0.406701						2.86055	1.79957	0.406701			2.92533	0.0034409	2.46333
SAM	0.702	0.0178309	2.36911		0.25	0.123254	1.54126		0.0294378	0.893986	0.133262		1.11596	0.0494121	1.96502		2.36911	1.54126	0.133262	1.96502		3.00433	0.0026617	2.57484
Selenomethionine	-0.419	0.274961	-1.09171										1.18045	0.287187	1.06431		-1.09171			1.06431		-0.0193724	0.984544	0.00676485
Serine	0.52	0.0108129	2.54869		0.01	0.908239	0.11526		-0.355697	0.115597	-1.57353		0.420854	0.0918851	1.68554		2.54869	0.11526	-1.57353	1.68554		1.38798	0.165143	0.782139
Sphinganine	0.34	0.0229797	2.27377										1.65208	0.00133814	3.20767		2.27377			3.20767		3.87597	0.000106202	3.97387
Stearoylcarnitine					-0.02	0.949074	-0.0638699		-0.174406	0.576226	-0.558906		0.263124	0.680399	0.411919			-0.0638699	-0.558906	0.411919		-0.121739	0.903106	0.0442613
Succinate	-0.034	0.757168	-0.309202		0.13	0.222844	1.219		0.102858	0.617999	0.498688		0.346303	0.367152	0.901821		-0.309202	1.219	0.498688	0.901821		1.15515	0.248027	0.605501
Taurine	-0.474	0.0098348	-2.58158		0.08	0.355959	0.923092		-0.0515528	0.746236	-0.323606		-0.621035	0.395908	-0.848952		-2.58158	0.923092	-0.323606	-0.848952		-1.41552	0.156915	0.804336
Thiamine	-0.369	0.208966	-1.25641		-0.09	0.622157	-0.492796		-0.175436	0.31731	-1		0.362627	0.546317	0.603288		-1.25641	-0.492796	-1	0.603288		-1.07296	0.283289	0.547771
Threonine	0.627	0.00182075	3.11801		-0.1	0.5118	-0.656038		0.642591	0.137294	1.48594		-0.13054	0.731157	-0.343587		3.11801	-0.656038	1.48594	-0.343587		1.80217	0.0715194	1.14558
Tigloylcarnitine					0.21	0.0376704	2.07842		0.194367	0.514493	0.651858		0.4815	0.125376	1.53259			2.07842	0.651858	1.53259		2.46117	0.0138484	1.8586
Trigonelline	1.583	0.000216516	3.69892		-0.05	0.665733	-0.432012		0.320893	0.150441	1.43798		-0.447831	0.28464	-1.06995		3.69892	-0.432012	1.43798	-1.06995		1.81747	0.0691457	1.16023
Trimethyllysine	0.626	0.00610532	2.74207														2.74207					2.74207	0.00610532	2.21429
Tryptophan					0.07	0.783971	0.274148		0.168162	0.680423	0.411885		-0.175604	0.771525	-0.290381			0.274148	0.411885	-0.290381		0.22843	0.819312	0.0865506
Tyrosine	0.189	0.562113	0.579706		0.05	0.739946	0.331925		-0.481734	0.0424644	-2.02894		1.1065	0.052851	1.93614		0.579706	0.331925	-2.02894	1.93614		0.409414	0.682236	0.166065
UDP					-0.3	0.327642	-0.978874		-0.494994	0.55765	-0.586336							-0.978874	-0.586336			-1.10677	0.268393	0.571229
UDP Glucosamine					-0.02	0.946019	-0.0677065		-0.400586	0.361219	-0.913046		0.522811	0.118522	1.56101			-0.0677065	-0.913046	1.56101		0.335011	0.737617	0.132169
UDP-Glucose					-0.57	0.0154668	-2.42126		0.0650503	0.816013	0.232675		0.827558	0.154137	1.42507			-2.42126	0.232675	1.42507		-0.440815	0.659347	0.180886
Uracil	0.437	0.0673585	1.82927		0.15	0.528932	0.629637		0.539808	0.0512736	1.94918		-1.21441	0.00802004	-2.65123		1.82927	0.629637	1.94918	-2.65123		0.878435	0.379708	0.42055
Uridine	0.158	0.552844	0.593504		0.91	0.0450194	2.00447		0.100935	0.810894	0.239273		0.794887	0.073044	1.79256		0.593504	2.00447	0.239273	1.79256		2.3149	0.0206183	1.68575
Uridine diphosphate N-acetylglucosamine	0.308	0.175044	1.35617										0.440127	0.121306	1.54932		1.35617			1.54932		2.05449	0.0399282	1.39872
Valine	0.728	0.00858643	2.6281		-0.02	0.826609	-0.219053		0.118382	0.193586	1.30004		1.43137	0.0401873	2.05182		2.6281	-0.219053	1.30004	2.05182		2.88045	0.00397104	2.4011
Xanthine	0.956	0.00456675	2.8361		1.83	0.105269	1.61983		-0.77638	0.474252	-0.715578		-0.381233	0.312481	-1.01003		2.8361	1.61983	-0.715578	-1.01003		1.36516	0.172202	0.763962
Xanthosine	0.322	0.113457	1.58284		-0.41	0.321366	-0.991655		-0.402092	0.329712	-0.974694		0.457516	0.312016	1.011		1.58284	-0.991655	-0.974694	1.011		0.313747	0.753713	0.122794
Xanthurenic acid					-0.21	0.340643	-0.952895		0.0317003	0.903988	0.120625		0.377206	0.184464	1.32713			-0.952895	0.120625	1.32713		0.285711	0.7751	0.110642
XMP	-0.426	0.0535578	-1.9304		2.01	0.126561	1.5278		-0.237588	0.822671	-0.224111		0.869364	0.0141728	2.45285		-1.9304	1.5278	-0.224111	2.45285		0.913076	0.361203	0.442249
