## Supplementary material for "Metabolic signatures of cone-dominant and cone-degenerating retinas": Table S15

### Sheet: RPE
	Nrl-/- v Nrl+/-				WT v Cnga3-/-				Nrl-/- v Cnga-/- + Nrl
Metabolite	log2 FC	P val	Z score		log2 FC	P val	Z score		log2 FC	P val	Z score		Z score 1	Z score 2	Z score 3		Integrated Z score	P-meta	(-)log10-Pmeta
1-Methyladenosine	-0.0662749	0.915848	-0.105665		-0.4487	0.30125	-1.03376		-0.108637	0.384159	-0.870258		-0.105665	-1.03376	-0.870258		-1.16029	0.245931	0.609187
1-Methyl-histidine	0.511824	0.181663	1.33565										1.33565				1.33565	0.181663	0.740733
2-Methylbutyroylcarnitine	0.780216	0.00692376	2.70049		-0.783566	0.08433	-1.7261		-0.156756	0.505691	-0.665563		2.70049	-1.7261	-0.665563		0.178303	0.858485	0.0662673
3-Aminoisobutanoic acid	-0.0549349	0.724798	-0.352054		0.0844409	0.53121	0.62616		-0.185198	0.110872	-1.59429		-0.352054	0.62616	-1.59429		-0.762207	0.445937	0.350727
3-Hydroxyisobutyric acid	0.159342	0.56658	0.573095		-0.1957	0.19758	-1.28848		0.572967	0.247134	1.15734		0.573095	-1.28848	1.15734		0.255163	0.798597	0.0976724
3-Methylglutaric acid	0.260682	0.435016	0.780637										0.780637				0.780637	0.435016	0.361495
4-Hydroxyproline	0.619	0.0681555	1.82398		-0.338943	0.15857	-1.4099		0.17031	0.358475	0.918274		1.82398	-1.4099	0.918274		0.769235	0.441754	0.35482
5'-Methylthioadenosine					-0.118719	0.8545	-0.18338		0.0538382	0.850907	0.187962			-0.18338	0.187962		0.00323984	0.997415	0.00112411
6-phosphogluconate	0.0866973	0.740187	0.331606										0.331606				0.331606	0.740187	0.130659
Acetylalanine					-0.315555	0.03943	-2.05967		-0.205202	0.44991	-0.755565			-2.05967	-0.755565		-1.99067	0.0465169	1.33239
AcetylCarnitine	0.437338	0.371115	0.894386		1.68112	0.002	3.09023		0.16985	0.512611	0.654778		0.894386	3.09023	0.654778		2.67856	0.00739402	2.13112
Acetylglutamic acid	0.113639	0.348119	0.938243										0.938243				0.938243	0.348119	0.458272
Acetylmethionine					-0.163434	0.75641	-0.310199		0.552265	0.273762	1.09444			-0.310199	1.09444		0.554543	0.579208	0.237166
Aconitate	0.10529	0.477465	0.710385		-0.576348	0.04092	-2.04434		0.235837	0.440846	0.770766		0.710385	-2.04434	0.770766		-0.325157	0.745062	0.127808
Adenine	0.031352	0.820348	0.227098		-0.315195	0.49669	-0.679707		-0.896529	0.134078	-1.49821		0.227098	-0.679707	-1.49821		-1.12631	0.260035	0.584968
Adenosine	0.180534	0.39082	0.85813		0.60338	0.45309	0.750273		-0.497428	0.495371	-0.681791		0.85813	0.750273	-0.681791		0.53498	0.592664	0.227192
Adenosine diphosphate ribose	0.794691	0.0517359	1.94533										1.94533				1.94533	0.0517359	1.28621
Adipic Acid	0.00960653	0.93903	0.0764889										0.0764889				0.0764889	0.93903	0.0273205
ADP	1.70848	0.0651455	1.84426		-0.173255	0.72386	-0.353305		0.910124	0.232978	1.19272		1.84426	-0.353305	1.19272		1.54942	0.12128	0.91621
a-ketoglutarate	0.684976	0.23036	1.19943		-0.00404829	0.98616	-0.0173467		0.616277	0.177945	1.34711		1.19943	-0.0173467	1.34711		1.46023	0.144227	0.840955
Alanine	0.507972	0.0265308	2.21835		-0.165352	0.19835	-1.28627		0.0515833	0.6929	0.394923		2.21835	-1.28627	0.394923		0.766149	0.443587	0.353021
Aminoadipic acid	1.06931	0.0794772	1.75373		1.25157	0.02581	2.22906		1.10249	0.0617844	1.86784		1.75373	2.22906	1.86784		3.37786	0.000730521	3.13637
AMP	0.376005	0.261988	1.1217		1.08856	0.16968	1.37323		0.0469552	0.94463	0.069452		1.1217	1.37323	0.069452		1.48055	0.138726	0.857841
Arginine	0.60314	0.0522359	1.94118		-0.577238	0.12121	-1.54971		0.11574	0.611471	0.507974		1.94118	-1.54971	0.507974		0.519294	0.603556	0.219283
Argininosuccinic acid	0.62376	0.125025	1.53402		-0.593363	0.04021	-2.05159		0.237571	0.600824	0.523216		1.53402	-2.05159	0.523216		0.00326056	0.997398	0.00113131
Asparagine	0.467567	0.107321	1.61035		-0.483333	0.19832	-1.28635		0.0964364	0.666442	0.431036		1.61035	-1.28635	0.431036		0.435921	0.662894	0.178556
Aspartic acid	1.15496	0.033767	2.12284		-0.0239792	0.8316	-0.21265		0.171218	0.436789	0.777627		2.12284	-0.21265	0.777627		1.55181	0.120707	0.918268
ATP					-0.441738	0.54264	-0.608826		1.1135	0.302975	1.03007			-0.608826	1.03007		0.297868	0.765804	0.115882
Betaine	0.362306	0.194124	1.29847		0.159654	0.20801	1.25906		0.131615	0.282569	1.07457		1.29847	1.25906	1.07457		2.09699	0.0359943	1.44377
Butyrylcarnitine	0.579037	0.0281002	2.19588		-0.522427	0.01841	-2.35727		0.0349512	0.907144	0.116642		2.19588	-2.35727	0.116642		-0.0258307	0.979392	0.00904329
cAMP	0.132984	0.680362	0.411969		-0.979996	0.04074	-2.04617		0.160873	0.560629	0.581908		0.411969	-2.04617	0.581908		-0.60754	0.543493	0.264806
Carnitine	0.285901	0.331907	0.97028		-0.344647	0.24653	-1.15882		-0.144714	0.491903	-0.687286		0.97028	-1.15882	-0.687286		-0.505657	0.613097	0.212471
Carnosine	0.899485	0.0712225	1.80406		-0.84083	0.00344	-2.92541		0.4193	0.160586	1.4031		1.80406	-2.92541	1.4031		0.162667	0.870781	0.0600912
cGMP	0.380167	0.432475	0.784964		-0.399926	0.42838	-0.791967		-1.4838	0.0198009	-2.3301		0.784964	-0.791967	-2.3301		-1.34933	0.177232	0.751458
Choline	0.159658	0.431158	0.787211		-0.0599367	0.46756	-0.726455		-0.192189	0.367483	-0.901198		0.787211	-0.726455	-0.901198		-0.485229	0.627514	0.202377
Citraconic Acid					-0.855511	0.00662	-2.71538		0.355692	0.381327	0.875454			-2.71538	0.875454		-1.30102	0.19325	0.713879
Citrate					-0.630937	0.32676	-0.980661		-0.465717	0.261651	-1.1225			-0.980661	-1.1225		-1.48716	0.136973	0.863364
Citrulline	0.31408	0.0861284	1.71618		-0.0958029	0.56257	-0.579028		-0.0675839	0.79606	-0.25845		1.71618	-0.579028	-0.25845		0.507321	0.61193	0.213299
Creatine	0.493839	0.132655	1.50372		-0.156733	0.29149	-1.05486		-0.00961365	0.959595	-0.0506621		1.50372	-1.05486	-0.0506621		0.229898	0.818171	0.087156
Creatinine	0.366233	0.0163098	2.40191		-0.267835	0.24716	-1.15728		-0.0303164	0.722997	-0.354456		2.40191	-1.15728	-0.354456		0.513944	0.607291	0.216603
Cyclic ADP-ribose	1.09512	0.0717464	1.80072										1.80072				1.80072	0.0717464	1.1442
Cystathionine	-0.00184093	0.99423	-0.00723106		-0.601877	0.1038	-1.6267		0.000591421	0.996021	0.00498678		-0.00723106	-1.6267	0.00498678		-0.940474	0.346975	0.459702
Cytidine	-0.096446	0.712022	-0.369142		-0.666029	0.25035	-1.1495		-0.912364	0.134992	-1.4947		-0.369142	-1.1495	-1.4947		-1.73976	0.081902	1.08671
Cytosine	-0.060814	0.685093	-0.405523										-0.405523				-0.405523	0.685093	0.16425
Decanoylcarnitine					-0.0623704	0.66486	-0.433213		0.322324	0.244299	1.16431			-0.433213	1.16431		0.516963	0.605182	0.218114
FAD	0.315637	0.424992	0.79779		-0.133222	0.702	-0.382622		-0.262692	0.370608	-0.895334		0.79779	-0.382622	-0.895334		-0.277224	0.781608	0.107011
FMN	0.281012	0.0851298	1.72167		-0.342384	0.70644	-0.376642		1.26663	0.117562	1.56509		1.72167	-0.376642	1.56509		1.68016	0.0929271	1.03186
Fructose	-0.188235	0.183968	-1.32864		0.448292	0.2473	1.15693		0.0819151	0.800991	0.252065		-1.32864	1.15693	0.252065		0.0463968	0.962994	0.0163764
Fructose 1,6-bisphosphate	0.366289	0.0933741	1.67786										1.67786				1.67786	0.0933741	1.02977
Fumarate	0.104259	0.611281	0.508245										0.508245				0.508245	0.611281	0.213759
Gamma-Aminobutyric acid	1.33884	0.319141	0.996224		0.158091	0.76902	0.293657		-0.0673475	0.944587	-0.0695058		0.996224	0.293657	-0.0695058		0.704584	0.481069	0.317792
GDP					0.285091	0.54486	0.60548		0.86133	0.0611649	1.8723			0.60548	1.8723		1.75206	0.0797642	1.09819
Glucosamine	0.270376	0.122059	1.54619										1.54619				1.54619	0.122059	0.913431
Glucose	-0.192699	0.431337	-0.786906		-0.485272	0.23477	-1.18816		-0.388756	0.245666	-1.16094		-0.786906	-1.18816	-1.16094		-1.81058	0.0702066	1.15362
Glucose 1-phosphate					-0.369036	0.29523	-1.04672		-0.398554	0.30761	-1.02025			-1.04672	-1.02025		-1.46157	0.14386	0.84206
Glucose 6-phosphate	0.216018	0.371067	0.894476		-0.317292	0.32044	-0.993554		-0.389052	0.342224	-0.949779		0.894476	-0.993554	-0.949779		-0.605558	0.544808	0.263756
Glutamax	0.437785	0.100938	1.64032										1.64032				1.64032	0.100938	0.995945
Glutamic acid	1.38928	0.0488926	1.96953		-0.0472592	0.80482	-0.247114		0.29176	0.297738	1.0413		1.96953	-0.247114	1.0413		1.59563	0.110572	0.956356
Glutamine	0.47311	0.0958732	1.6652		-0.0347792	0.79489	-0.259966		-0.151298	0.362592	-0.910436		1.6652	-0.259966	-0.910436		0.28567	0.775131	0.110625
Glutaric Acid	0.141039	0.372481	0.891835										0.891835				0.891835	0.372481	0.428895
Glutathione					-1.39407	0.23099	-1.19781		-0.96584	0.284796	-1.06961			-1.19781	-1.06961		-1.60331	0.108867	0.963106
Glycerol 3-phosphate	0.502338	0.101792	1.63623										1.63623				1.63623	0.101792	0.992286
Glycine	0.684116	0.138155	1.4827		0.208678	0.27124	1.10021		-0.0770909	0.616217	-0.501219		1.4827	1.10021	-0.501219		1.20186	0.229416	0.639376
GMP	0.535154	0.510406	0.658206		-0.471042	0.63889	-0.469251		-1.45824	0.123111	-1.54184		0.658206	-0.469251	-1.54184		-0.781091	0.434749	0.361761
Guanine	1.20784	0.073182	1.79169		-0.3242	0.37719	-0.883086		-0.694973	0.0113063	-2.53309		1.79169	-0.883086	-2.53309		-0.937892	0.3483	0.458047
Guanosine	0.475707	0.103847	1.62648		-0.881821	0.08476	-1.72371		-0.907153	0.157543	-1.41338		1.62648	-1.72371	-1.41338		-0.872152	0.383126	0.416659
Heptadecanoic acid	0.120638	0.659807	0.440179		-1.41461	0.23122	-1.19722		-1.98848	0.048073	-1.97672		0.440179	-1.19722	-1.97672		-1.57834	0.114487	0.941242
Heptanoyl-L-carnitine					-0.155115	0.68799	-0.401584		-0.0178044	0.916284	-0.105116			-0.401584	-0.105116		-0.358291	0.720125	0.142592
Hexanoylcarnitine	0.161571	0.508656	0.660932		0.00148674	0.99417	0.00730689		0.0571496	0.795699	0.258917		0.660932	0.00730689	0.258917		0.535294	0.592447	0.227351
Histamine	0.63134	0.0142206	2.45164		0.444321	0.10809	1.60684		-0.234891	0.203198	-1.27249		2.45164	1.60684	-1.27249		1.60849	0.107728	0.967672
Histidine	0.703971	0.070855	1.80641		-0.202437	0.32107	-0.992261		-0.202603	0.511773	-0.65608		1.80641	-0.992261	-0.65608		0.0912587	0.927287	0.0327858
Homoserine	0.452205	0.0502955	1.95744		-0.216672	0.16779	-1.37934		0.223631	0.15742	1.4138		1.95744	-1.37934	1.4138		1.15003	0.250132	0.60183
Hypotaurine	1.296	0.00702498	2.69566		0.543005	0.27706	1.08695		0.0868024	0.815645	0.23315		2.69566	1.08695	0.23315		2.3185	0.0204223	1.68989
Hypoxanthine	-0.133682	0.65804	-0.44262		-0.950439	0.18234	-1.33358		-0.618328	0.406113	-0.830752		-0.44262	-1.33358	-0.830752		-1.50513	0.132291	0.878469
IMP	0.328038	0.404163	0.834209		0.763685	0.1849	1.32582		-0.123209	0.807959	-0.24306		0.834209	1.32582	-0.24306		1.10676	0.268397	0.571222
Inosine	0.168838	0.224675	1.21419		-0.47151	0.18998	-1.31064		-0.791986	0.043516	-2.01872		1.21419	-1.31064	-2.01872		-1.22119	0.222012	0.653623
IPP	0.398272	0.120637	1.5521		-0.363149	0.00276	-2.99328		-0.03513	0.852593	-0.185811		1.5521	-2.99328	-0.185811		-0.93934	0.347556	0.458975
Isobutyrylcarnitine	0.588735	0.0277116	2.20135		-0.543862	0.02705	-2.2108		-0.011549	0.956024	-0.0551431		2.20135	-2.2108	-0.0551431		-0.037293	0.970251	0.0131157
Kynurenine	-0.410507	0.363105	-0.909465		-0.00649193	0.9774	-0.0283287		0.307494	0.0439675	2.0144		-0.909465	-0.0283287	2.0144		0.621579	0.534219	0.272281
Lactate	0.275578	0.386037	0.866827		-0.208792	0.40129	-0.83932		0.141844	0.243491	1.16631		0.866827	-0.83932	1.16631		0.689249	0.490667	0.309213
Leucine	0.475265	0.0264406	2.21968		-0.338042	0.06971	-1.81379		-0.273475	0.310375	-1.01444		2.21968	-1.81379	-1.01444		-0.351345	0.725329	0.139465
Linoleoycarnitine					0.0979805	0.65512	0.446661		0.241061	0.347709	0.939042			0.446661	0.939042		0.97984	0.327165	0.485233
Lysine	0.280738	0.355984	0.923045		-0.545069	0.07359	-1.78915		0.157778	0.458263	0.741711		0.923045	-1.78915	0.741711		-0.0718215	0.942744	0.0256063
Malate	0.471241	0.0915085	1.68749		-0.415694	0.30488	-1.02602		0.0565719	0.898649	0.127368		1.68749	-1.02602	0.127368		0.455435	0.648796	0.187892
Methionine	0.00817351	0.964008	0.0451244		-0.0827435	0.78632	-0.271092		-0.219574	0.411493	-0.821269		0.0451244	-0.271092	-0.821269		-0.604622	0.54543	0.263261
Myo Inositol	0.467225	0.020406	2.3188		-0.262746	0.04515	-2.00325		0.0197615	0.874942	0.157384		2.3188	-2.00325	0.157384		0.273044	0.784819	0.10523
Myristoylcarnitine					-0.306939	0.02915	-2.18145		0.0897173	0.762089	0.302738			-2.18145	0.302738		-1.32845	0.184029	0.735114
N1-Methylnicotinamide	0.664198	0.0892397	1.69942		0.615596	0.23161	1.19622		-0.153537	0.436564	-0.778009		1.69942	1.19622	-0.778009		1.22262	0.221474	0.654677
N-Acetylaspartylglutamic acid	1.3583	0.203167	1.27258										1.27258				1.27258	0.203167	0.692146
N-Acetyl-L-aspartic acid	0.561715	0.532921	0.623553		0.150978	0.61952	0.496531		-0.176508	0.68694	-0.403012		0.623553	0.496531	-0.403012		0.414002	0.678873	0.168212
NAD	1.18578	0.0941984	1.67366		-0.0378461	0.9251	-0.0940115		1.18824	0.170348	1.37109		1.67366	-0.0940115	1.37109		1.70361	0.0884549	1.05328
NADP					0.0160889	0.95852	0.0520109		0.580251	0.372365	0.892053			0.0520109	0.892053		0.667554	0.504418	0.297209
N-alpha-Acetyl-L-lysine	0.416036	0.123354	1.54085		0.154377	0.76777	0.295293		-0.122915	0.763234	-0.301236		1.54085	0.295293	-0.301236		0.886178	0.375522	0.425365
Nicotiname N-oxide					0.380146	0.20319	1.27252		-0.289156	0.311723	-1.01161			1.27252	-1.01161		0.184486	0.853632	0.0687292
Nicotinamide	0.0322413	0.894249	0.13293		-0.329583	0.4628	-0.734244		-0.645372	0.223369	-1.21762		0.13293	-0.734244	-1.21762		-1.05016	0.293644	0.532179
Nicotinamide Riboside	0.0931131	0.360217	0.914952		0.147713	0.60971	0.510487		0.433383	0.0751194	1.77973		0.914952	0.510487	1.77973		1.85051	0.0642403	1.19219
Nicotinic acid adenine dinucleotide	1.07616	0.104491	1.62346										1.62346				1.62346	0.104491	0.980922
N-Methyl-L-proline	0.957444	0.000928656	3.31129										3.31129				3.31129	0.000928656	3.03215
NMN	0.572295	0.293124	1.05129										1.05129				1.05129	0.293124	0.532949
Octanoylcarnitine	-0.00903918	0.962658	-0.0468186		-0.0787191	0.82617	-0.219616		0.131847	0.619019	0.497241		-0.0468186	-0.219616	0.497241		0.133256	0.893991	0.0486669
Oleoyl-L-carnitine	0.0279474	0.899983	0.125683		-0.0235251	0.91158	-0.111046		0.163782	0.574744	0.561078		0.125683	-0.111046	0.561078		0.332389	0.739595	0.131006
Ophthalmic Acid					-0.631868	0.11198	-1.58936		0.45061	0.259222	1.12823			-1.58936	1.12823		-0.326064	0.744376	0.128208
Ornithine	0.152076	0.217772	1.23247		0.415114	0.10503	1.62094		0.156927	0.76537	0.298436		1.23247	1.62094	0.298436		1.81972	0.0688013	1.1624
Oxalic acid	0.473432	0.00423469	2.86013										2.86013				2.86013	0.00423469	2.37318
Oxaloacetate	-0.0713878	0.651049	-0.452306										-0.452306				-0.452306	0.651049	0.186386
Oxidized glutathione					0.216518	0.48199	0.703106		0.857961	0.109467	1.60059			0.703106	1.60059		1.62896	0.103321	0.985811
Palmitolelyl-L-carnitine					-0.149376	0.61441	-0.503789		0.0875994	0.682642	0.408861			-0.503789	0.408861		-0.0671242	0.946483	0.0238873
Palmitoylcarnitine	-0.0755147	0.742609	-0.328401		-0.0270549	0.86023	-0.176081		0.0186025	0.944621	0.0694626		-0.328401	-0.176081	0.0694626		-0.251159	0.801691	0.0959928
Pantethine					0.0596453	0.66977	0.426464		0.105484	0.626397	0.486804			0.426464	0.486804		0.645778	0.518423	0.285315
Pantothenic acid	0.459903	0.155373	1.42081		-0.060836	0.81599	-0.232706		-0.552026	0.00280557	-2.98827		1.42081	-0.232706	-2.98827		-1.03933	0.298651	0.524837
Phenylalanine	0.0339512	0.828025	0.217236		-0.0956949	0.46238	-0.734933		-0.241416	0.230276	-1.19965		0.217236	-0.734933	-1.19965		-0.991511	0.321436	0.492905
Phosphocreatine	0.641073	0.419299	0.807638		-0.695664	0.17705	-1.34989		0.747468	0.347149	0.940134		0.807638	-1.34989	0.940134		0.229715	0.818313	0.0870805
Pipecolic acid	0.806341	0.0692692	1.81666										1.81666				1.81666	0.0692692	1.15946
Proline	0.752328	0.173576	1.3608		0.389508	0.01558	2.41861		0.27593	0.0280297	2.19687		1.3608	2.41861	2.19687		3.45041	0.000559741	3.25201
Propionylcarnitine	0.216682	0.536686	0.617832		-0.508003	0.14912	-1.44265		-0.145228	0.286933	-1.06487		0.617832	-1.44265	-1.06487		-1.09101	0.275267	0.560245
Pyridoxal 5'-phosphate	0.117128	0.487323	0.694573		-0.264488	0.27371	-1.09456		-0.211052	0.347263	-0.939911		0.694573	-1.09456	-0.939911		-0.773589	0.439174	0.357364
Pyroglutamic acid	0.547389	0.140207	1.47502										1.47502				1.47502	0.140207	0.853231
Pyruvate	0.0277948	0.8583	0.178538		-0.084663	0.69128	-0.397119		-0.0620639	0.836598	-0.206247		0.178538	-0.397119	-0.206247		-0.245274	0.806244	0.0935333
Quinic acid	-0.104155	0.703284	-0.380891										-0.380891				-0.380891	0.703284	0.152869
Riboflavin	0.743099	0.00331079	2.9373		0.487338	0.00401	2.87737		-0.194401	0.00741498	-2.67761		2.9373	2.87737	-2.67761		1.81119	0.0701117	1.15421
Ribulose 5-phosphate	-0.0333183	0.911011	-0.111763		-1.22994	0.19638	-1.29193		-1.45643	0.153955	-1.4257		-0.111763	-1.29193	-1.4257		-1.63355	0.102353	0.9899
SAH	0.977097	0.139628	1.47718		-0.260086	0.45275	-0.750838		0.11159	0.762751	0.30187		1.47718	-0.750838	0.30187		0.593638	0.552754	0.257468
Selenomethionine	0.314764	0.48076	0.70508										0.70508				0.70508	0.48076	0.318072
Serine	0.253906	0.20626	1.26392		0.0548868	0.7239	0.353251		-0.204796	0.212996	-1.24537		1.26392	0.353251	-1.24537		0.214657	0.830034	0.0809039
Sphinganine	-0.66339	0.188866	-1.31394										-1.31394				-1.31394	0.188866	0.723847
Stearoylcarnitine					0.0473682	0.8056	0.246106		-0.24257	0.568215	-0.570682			0.246106	-0.570682		-0.22951	0.818473	0.0869958
Succinate	0.422226	0.211656	1.24903		-0.292523	0.01485	-2.43602		0.095554	0.551053	0.596183		1.24903	-2.43602	0.596183		-0.341103	0.733026	0.134881
Taurine	0.107704	0.7789	0.280753		-0.162236	0.46239	-0.734917		0.00526327	0.984536	0.0193822		0.280753	-0.734917	0.0193822		-0.251022	0.801797	0.0959353
Thiamine	-0.720896	0.000690003	-3.39352		0.549662	0.00196	3.09623		0.263818	0.398064	0.845083		-3.39352	3.09623	0.845083		0.316266	0.7518	0.123898
Threonine	0.410563	0.127208	1.5252		-0.212818	0.23119	-1.1973		0.201457	0.178734	1.34466		1.5252	-1.1973	1.34466		0.965657	0.334216	0.475973
Tigloylcarnitine					-0.190046	0.20893	-1.25651		-0.159581	0.491249	-0.688324			-1.25651	-0.688324		-1.37521	0.169067	0.771941
Trigonelline	1.92952	0.068165	1.82391		0.358694	0.10045	1.64268		0.0994617	0.612239	0.50688		1.82391	1.64268	0.50688		2.29408	0.0217857	1.66183
Trimethyllysine	1.19279	0.0562805	1.90886										1.90886				1.90886	0.0562805	1.24964
Tryptophan	0.588635	0.176772	1.35076		0.365332	0.04421	2.01209		-0.451759	0.200741	-1.27944		1.35076	2.01209	-1.27944		1.20286	0.229031	0.640105
Tyrosine	0.393017	0.259246	1.12818		0.371646	0.07336	1.79058		-0.0316285	0.901665	-0.123559		1.12818	1.79058	-0.123559		1.61381	0.106569	0.972371
UDP					-0.156772	0.77338	-0.287957		0.859367	0.261384	1.12313			-0.287957	1.12313		0.590555	0.554819	0.255849
UDP Glucosamine					-0.396642	0.49359	-0.68461		0.0892845	0.862992	0.172567			-0.68461	0.172567		-0.362069	0.7173	0.144299
UDP-Glucose					0.066518	0.68901	0.400199		0.0703755	0.820825	0.226483			0.400199	0.226483		0.443131	0.657671	0.181991
Uracil	-0.222023	0.400322	-0.841047		-0.572861	0.00955	-2.59171		-0.409849	0.339235	-0.955678		-0.841047	-2.59171	-0.955678		-2.53366	0.0112877	1.9474
Uridine	-0.124473	0.558183	-0.585543		-0.628951	0.37356	-0.889825		-1.00209	0.111204	-1.59281		-0.585543	-0.889825	-1.59281		-1.77141	0.0764924	1.11638
Uridine diphosphate N-acetylglucosamine	0.591438	0.0560467	1.91067										1.91067				1.91067	0.0560467	1.25145
Valine	0.559632	0.00895317	2.61384		-0.0127403	0.87116	-0.162185		-0.0849063	0.4606	-0.737859		2.61384	-0.162185	-0.737859		0.989459	0.322439	0.491553
Xanthine	0.0474236	0.878619	0.152721		-0.26414	0.55931	-0.583867		-0.233762	0.328782	-0.97657		0.152721	-0.583867	-0.97657		-0.812745	0.416364	0.380527
Xanthosine	0.701613	0.00936097	2.59858										2.59858				2.59858	0.00936097	2.02868
Xanthurenic acid					0.439402	0.1076	1.60907		-0.230454	0.473335	-0.717064			1.60907	-0.717064		0.630747	0.528206	0.277197
XMP	0.596661	0.367644	0.900896		-0.0459182	0.95649	-0.0545588		-1.49809	0.0888995	-1.70123		0.900896	-0.0545588	-1.70123		-0.493573	0.621608	0.206484
